# Protein folding stress shapes microglial phenotype in progressive supranuclear palsy

**DOI:** 10.64898/2026.01.26.700084

**Authors:** Satoshi Tanikawa, Takeru Kuwabara, Shinya Tanaka, Gabor G. Kovacs

## Abstract

Microglia play a pivotal role in neurodegeneration, yet their response to tau pathology remains incompletely understood. Through single-nucleus RNA sequencing of Aβ plaque–free frontal cortex from 4R tauopathy progressive supranuclear palsy (PSP) brains, we reveal a distinct transcriptional reprogramming of homeostatic microglia. PSP microglia exhibit pronounced protein-folding and ER-stress signatures, elevated homeostatic and MHC class II gene expression, and attenuated cytoskeletal, motility, and interferon-related programs, accompanied by reduced inferred intercellular communication. Neuropathological analysis corroborates a shift toward highly ramified morphologies and increased MHC class II positivity in PSP cortex. In HMC3 cells, pharmacological induction of protein-folding stress recapitulates this phenotype, driving homeostatic gene upregulation and morphological transition to process-bearing forms. We define this protein-folding–stress–associated microglial (PSAM) state as a PSP-linked phenotype mechanistically distinct from disease-associated microglia (DAM), highlighting ER stress as a key driver of microglial remodeling in tauopathies.
