## Supplementary material for "Protein folding stress shapes microglial phenotype in progressive supranuclear palsy": Data S1

### Sheet: 1. Frozen sample (snRNA-seq)
ID (Frozen)	Age	Sex	PMD	ABC score	PSP stage	Brain bank	Position	Nuclei isolation	Sequencer	Chemistry	Pipeline	Reference gene		Total nuclei	median_nCount_RNA	median_nFeature_RNA	mean_percent_mt
Ctrl1	74	M	12.5h	A0B0C0	0	UHN–NBC	Frontal middle	Singulator™ 100	NovaSeq 6000	Next GEM Single Cell 3ʹ v3.1	Cell Ranger-9.0.1	GRCh38-2024-A		4335	5533	2368	1.80756
Ctrl2	74	M	6.25h	A0B0C0	0	UHN–NBC	Frontal middle	Singulator™ 100	NovaSeq 6000	Next GEM Single Cell 3ʹ v3.1	Cell Ranger-9.0.1	GRCh38-2024-A		3961	8337	3248	1.10965
Ctrl3	77	M	4h	A0B0C0	0	UHN–NBC	Frontal middle	Singulator™ 100	NovaSeq 6000	Next GEM Single Cell 3ʹ v3.1	Cell Ranger-9.0.1	GRCh38-2024-A		3935	10404	3333	0.452133
Ctrl4	52	F	28h	A0B0C0	0	UHN–NBC	Frontal middle	Chromium nuclei isolation kit with rnase inhibitor	NovaSeq X	GEM-X 3' Gene Expression v4 Multiplex (OCM)	Cell Ranger-9.0.1	GRCh38-2024-A		20408	4628	2524	1.18193
Ctrl5	64	F	24h	A1B0C0	0	UHN–NBC	Frontal middle	Chromium nuclei isolation kit with rnase inhibitor	NovaSeq X	GEM-X 3' Gene Expression v4 Multiplex (OCM)	Cell Ranger-9.0.1	GRCh38-2024-A		16513	5008	2498	0.517101
PSP1	70	F	48h	A0B1C0	5	UHN–NBC	Frontal middle	Chromium nuclei isolation kit with rnase inhibitor	NovaSeq X	GEM-X 3' Gene Expression v4 Multiplex (OCM)	Cell Ranger-9.0.1	GRCh38-2024-A		2225	5775	2294	1.32935
PSP2*	76	M	14h	A0B1C0	3	UHN–NBC	Frontal middle	Singulator™ 100	NovaSeq 6000	Next GEM Single Cell 3ʹ v3.1	Cell Ranger-9.0.1	GRCh38-2024-A		2496	5822.5	2677.5	0.900566
PSP3*	73	M	3.5h	A0B1C0	4	UHN–NBC	Frontal middle	Singulator™ 100	NovaSeq 6000	Next GEM Single Cell 3ʹ v3.1	Cell Ranger-9.0.1	GRCh38-2024-A		3095	4665	2346	0.779562
PSP4*	77	M	4.5h	A1B1C0	4	UHN–NBC	Frontal middle	Singulator™ 100	NovaSeq 6000	Next GEM Single Cell 3ʹ v3.1	Cell Ranger-9.0.1	GRCh38-2024-A		2857	4714	2371	0.514864
PSP5*	72	M	9.5h	A0B1C0	5	UHN–NBC	Frontal middle	Chromium nuclei isolation kit with rnase inhibitor	NovaSeq X	GEM-X 3' Gene Expression v4 Multiplex (OCM)	Cell Ranger-9.0.1	GRCh38-2024-A		8835	2497	1484	1.19916
PSP6	72	M	24h	A1B1C0	4	UHN–NBC	Frontal middle	Chromium nuclei isolation kit with rnase inhibitor	NovaSeq X	GEM-X 3' Gene Expression v4 Multiplex (OCM)	Cell Ranger-9.0.1	GRCh38-2024-A		4417	6682	2676	1.58103
PSP7*	79	M	4h	A0B1C0	5	UHN–NBC	Frontal middle	Chromium nuclei isolation kit with rnase inhibitor	NovaSeq X	GEM-X 3' Gene Expression v4 Multiplex (OCM)	Cell Ranger-9.0.1	GRCh38-2024-A		9520	2139.5	1264	1.55742
PSP8	76	M	N/A	A1B1C0	5	UHN–NBC	Frontal middle	Chromium nuclei isolation kit with rnase inhibitor	NovaSeq X	GEM-X 3' Gene Expression v4 Multiplex (OCM)	Cell Ranger-9.0.1	GRCh38-2024-A		14077	4819	2579	1.42536
*=Samples common to both FFPE and Frozen
FFPE-PSP1=Frozen-PSP2
FFPE-PSP2=Frozen-PSP3
FFPE-PSP3=Frozen-PSP4
FFPE-PSP4=Frozen-PSP5
FFPE-PSP8=Frozen-PSP7

### Sheet: 2. QC filteriing (Cell counts)
Case	Raw matrix of CellRanger	CellBender filtered	Seurat filtered	DoubletFinder filtered	Undetermined filtered	Ambient removed
Control 1	855928	6416	5055	4726	4693	4335
Control 2	1156219	5512	4764	4470	4450	3961
Control 3	1044741	5184	4509	4207	4178	3935
Control 4	1514309	28725	24849	23004	21809	20408
Control 5	1367308	27232	22485	20812	18908	16513
PSP 1	863740	4612	3268	3041	2870	2225
PSP 2	1352429	5349	3444	3208	3124	2496
PSP 3	1618229	6233	4004	3732	3691	3095
PSP 4	1485122	5852	3933	3680	3610	2857
PSP 5	1615341	22429	14379	13438	12379	8835
PSP 6	1596294	11634	5533	5165	4977	4417
PSP 7	1708668	22841	14086	13081	12225	9520
PSP 8	1504259	24225	18318	16980	15581	14077
Control total	5938505	73069	61662	57219	54038	49152
PSP total	11744082	103175	66965	62325	58457	47522
total	17682587	176244	128627	119544	112495	96674

### Sheet: 3. DoubletFinder summary
		Ctrl1		Ctrl2		Ctrl3		Ctrl4		Ctrl5
		count	percent	count	percent	count	percent	count	percent	count	percent
	Singlet	4726	0.9349	4470	0.9383	4207	0.933	23004	0.9258	20812	0.9256
	Doublet	329	0.0651	294	0.0617	302	0.067	1845	0.0742	1673	0.0744
		PSP1		PSP2		PSP3		PSP4		PSP5		PSP6		PSP7		PSP8
		count	percent	count	percent	count	percent	count	percent	count	percent	count	percent	count	percent	count	percent
	Singlet	3041	0.9305	3208	0.9315	3732	0.9321	3680	0.9357	13438	0.9346	5165	0.9335	13081	0.9287	16980	0.927
	Doublet	227	0.0695	236	0.0685	272	0.0679	253	0.0643	941	0.0654	368	0.0665	1005	0.0713	1338	0.073

### Sheet: 4. Cell type
orig.ident	Astrocyte	Endothelial cell	Pericyte	OPC	Oligodendrocyte	GABAergic neuron	Glutamatergic neuron	C0	C1	C2	C3	C4
Ctrl1	109	12	33	144	3065	640	170	117	25	15	2	3
Ctrl2	92	2	17	156	3265	118	5	214	34	22	11	25
Ctrl3	55	16	9	80	3400	249	6	88	5	12	5	10
Ctrl4	163	9	11	824	2172	5482	11709	0	36	2	0	0
Ctrl5	587	54	25	689	1971	3722	9289	0	169	7	0	0
PSP1	244	48	19	160	964	334	375	57	19	4	0	1
PSP2	234	15	35	220	1200	380	149	176	40	34	9	4
PSP3	29	10	19	214	1867	534	173	106	55	78	10	0
PSP4	17	10	49	253	1670	236	111	325	75	85	23	3
PSP5	554	77	68	274	4393	1073	1976	209	174	21	3	13
PSP6	315	49	44	149	2013	195	1396	168	48	23	8	9
PSP7	294	11	25	349	4070	1582	2763	136	249	33	5	3
PSP8	279	8	13	435	2912	3027	6912	0	482	9	0	0

### Sheet: 5. tools and versions
tools	coding language	version	reference1	reference2
anndata	python	0.11.4	Virshup, I., Rybakov, S., Theis, F. J., Angerer, P. & Wolf, F. A. anndata: Access and store annotated data matrices. J Open Source Softw 9, 4371 (2024).
apeglm	R	1.30.0	Zhu, A., Ibrahim, J. G. & Love, M. I. Heavy-Tailed prior distributions for sequence count data: Removing the noise and preserving large differences. Bioinformatics 35, 2084–2092 (2019).
AUCell	R	1.30.1	Sara Aibar, A., Aerts, S. & Gert Hulselmans, M. AUCell: Analysis of ‘gene Set’ Activity in Single-Cell RNA-Seq Data (e.g. Identify Cells with Specific Gene Signatures). http://scenic.aertslab.org (2024).
Azimuth	R	0.5.0	Bakken, T. E. et al. Comparative cellular analysis of motor cortex in human, marmoset and mouse. Nature 598, 111–119 (2021).	Hao, Y. et al. Integrated analysis of multimodal single-cell data. Cell 184, 3573-3587.e29 (2021).
CellBender	python	0.3.0	Fleming, S. J. et al. Unsupervised removal of systematic background noise from droplet-based single-cell experiments using CellBender. Nat Methods 20, 1323–1335 (2023).
CellChat	R	2.2.0	Jin, S. et al. Inference and analysis of cell-cell communication using CellChat. Nat Commun 12, (2021).	Jin, S., Plikus, M. V. & Nie, Q. CellChat for systematic analysis of cell–cell communication from single-cell transcriptomics. Nat Protoc 20, 180–219 (2025).
circlize	R	0.4.16	Gu, Z., Gu, L., Eils, R., Schlesner, M. & Brors, B. Circlize implements and enhances circular visualization in R. Bioinformatics 30, 2811–2812 (2014).
ComplexHeatmap	R	2.24.1	Gu, Z., Eils, R. & Schlesner, M. Complex heatmaps reveal patterns and correlations in multidimensional genomic data. Bioinformatics 32, 2847–2849 (2016).
DESeq2	R	1.48.2	Love, M. I., Huber, W. & Anders, S. Moderated estimation of fold change and dispersion for RNA-seq data with DESeq2. Genome Biol 15, (2014).
DoubletFinder	R	2.0.6	McGinnis, C. S., Murrow, L. M. & Gartner, Z. J. DoubletFinder: Doublet Detection in Single-Cell RNA Sequencing Data Using Artificial Nearest Neighbors. Cell Syst 8, 329-337.e4 (2019).
dplyr	R	1.1.4	Wickham, H., François, R., Henry, L., Müller, K. & Vaughan, D. dplyr: A Grammar of Data Manipulation. Preprint at https://doi.org/10.32614/CRAN.package.dplyr (2023).
DropletQC	R	0.0.0.9000	Muskovic, W. & Powell, J. E. DropletQC: improved identification of empty droplets and damaged cells in single-cell RNA-seq data. Genome Biol 22, (2021).
edgeR	R	4.6.3	Robinson, M. D., McCarthy, D. J. & Smyth, G. K. edgeR: A Bioconductor package for differential expression analysis of digital gene expression data. Bioinformatics 26, 139–140 (2009).	McCarthy, D. J., Chen, Y. & Smyth, G. K. Differential expression analysis of multifactor RNA-Seq experiments with respect to biological variation. Nucleic Acids Res 40, 4288–4297 (2012).
emmeans	R	1.11.2.8	Lenth, R. V & Piaskowski, J. emmeans: Estimated Marginal Means, aka Least-Squares Means. Preprint at https://doi.org/10.32614/CRAN.package.emmeans (2025).
fgsea	R	1.34.2	Korotkevich, G. et al. Fast gene set enrichment analysis. bioRxiv. https://doi.org/10.1101/060012 (2016).
GENIE3	R	1.30.0	Huynh-Thu, V. A., Irrthum, A., Wehenkel, L. & Geurts, P. Inferring regulatory networks from expression data using tree-based methods. PLoS One 5, (2010).
ggplot2	R	4.0.0	Wickham, H. Ggplot2: Elegant Graphics for Data Analysis. (Springer-Verlag New York, 2016).
ggrepel	R	0.9.6	Slowikowski, K. ggrepel: Automatically Position Non-Overlapping Text Labels with ‘ggplot2’. Preprint at https://doi.org/10.32614/CRAN.package.ggrepel (2024).
grid	R	4.5.0	R Core Team. R: A Language and Environment for Statistical Computing. Preprint at https://www.R-project.org/ (2023).
limma	R	3.64.3	Ritchie, M. E. et al. Limma powers differential expression analyses for RNA-sequencing and microarray studies. Nucleic Acids Res 43, e47 (2015).
lme4	R	1.1.37	Bates, D., Mächler, M., Bolker, B. M. & Walker, S. C. Fitting linear mixed-effects models using lme4. J Stat Softw 67, (2015).
lmerTest	R	3.1.3	Kuznetsova, A., Brockhoff, P. B. & Christensen, R. H. B. lmerTest Package: Tests in Linear Mixed Effects Models. J Stat Softw 82, 1–26 (2017).
Matrix	R	1.7.4	Bates, D., Maechler, M. & Jagan, M. Matrix: Sparse and Dense Matrix Classes and Methods. Preprint at https://doi.org/10.32614/CRAN.package.Matrix (2025).
msigdbr	R	25.1.1	Dolgalev, I. msigdbr: MSigDB Gene Sets for Multiple Organisms in a Tidy Data Format. Preprint at https://doi.org/10.32614/CRAN.package.msigdbr (2025).
nichenetr	R	2.2.1.1	Browaeys, R., Saelens, W. & Saeys, Y. NicheNet: modeling intercellular communication by linking ligands to target genes. Nat Methods 17, 159–162 (2020).	Sang-aram, C., Browaeys, R., Seurinck, R. & Saeys, Y. Unraveling cell–cell communication with NicheNet by inferring active ligands from transcriptomics data. Nat Protoc 20, 1439–1467 (2025).
openxlsx	R	4.2.8.1	Schauberger, P. & Walker, A. openxlsx: Read, Write and Edit xlsx Files. Preprint at https://doi.org/10.32614/CRAN.package.openxlsx (2025).
org.Hs.eg.db	R	3.21.0	Carlson, M. org.Hs.eg.db: Genome wide annotation for Human. Preprint at (2024).
patchwork	R	1.3.2	Pedersen, T. L. patchwork: The Composer of Plots. Preprint at https://doi.org/10.32614/CRAN.package.patchwork (2025).
pheatmap	R	1.0.13	Kolde, R. pheatmap: Pretty Heatmaps. Preprint at https://doi.org/10.32614/CRAN.package.pheatmap (2025).
purrr	R	1.2.0	Wickham, H. & Henry, L. purrr: Functional Programming Tools. Preprint at https://doi.org/10.32614/CRAN.package.purrr (2025).
R	R	4.5.1	https://www.r-project.org
RcisTarget	R	1.28.1	Aibar, S. & Aerts, S. RcisTarget. Bioconductor Preprint at (2016).
readr	R	2.1.5	Wickham, H., Hester, J. & Bryan, J. readr: Read Rectangular Text Data. Preprint at https://doi.org/10.32614/CRAN.package.readr (2024).
scales	R	1.4.0	Wickham, H., Pedersen, T. L. & Seidel, D. scales: Scale Functions for Visualization. Preprint at https://doi.org/10.32614/CRAN.package.scales (2025).
scanpy	python	1.11.3	Wolf, F. A., Angerer, P. & Theis, F. J. SCANPY: Large-scale single-cell gene expression data analysis. Genome Biol 19, (2018).
SCENIC	R	1.3.1	Aibar, S. et al. SCENIC: Single-cell regulatory network inference and clustering. Nat Methods 14, 1083–1086 (2017).	Van de Sande, B. et al. A scalable SCENIC workflow for single-cell gene regulatory network analysis. Nat Protoc 15, 2247–2276 (2020).
scVelo	python	0.3.3	Bergen, V., Lange, M., Peidli, S., Wolf, F. A. & Theis, F. J. Generalizing RNA velocity to transient cell states through dynamical modeling. Nat Biotechnol 38, 1408–1414 (2020).
Seurat	R	5.1.0	Hao, Y. et al. Dictionary learning for integrative, multimodal and scalable single-cell analysis. Nat Biotechnol 42, 293–304 (2024).
stringr	R	1.6.0	Wickham, H. stringr: Simple, Consistent Wrappers for Common String Operations. Preprint at https://doi.org/10.32614/CRAN.package.stringr (2025).
tibble	R	3.3.0	Müller, K. & Wickham, H. tibble: Simple Data Frames. Preprint at https://doi.org/10.32614/CRAN.package.tibble (2025).
tidyr	R	1.3.1	Wickham, H., Vaughan, D. & Girlich, M. tidyr: Tidy Messy Data. Preprint at https://doi.org/10.32614/CRAN.package.tidyr (2024).
tidyverse	R	2.0.0	Wickham, H. et al. Welcome to the Tidyverse. J Open Source Softw 4, 1686 (2019).
Ubuntu	Linux	22.04.5	https://jp.ubuntu.com
vegan	R	2.7.2	Oksanen, J. et al. vegan: Community Ecology Package. Preprint at https://doi.org/10.32614/CRAN.package.vegan (2025).
velocyto	python	0.17.17	La Manno, G. et al. RNA velocity of single cells. Nature 560, 494–498 (2018).
writexl	R	1.5.4	Ooms, J. writexl: Export Data Frames to Excel ‘xlsx’ Format. Preprint at https://doi.org/10.32614/CRAN.package.writexl (2025).

### Sheet: 6. FFPE samples (IHC)
ID (FFPE)	Age	Sex	ABC score	AT8_GM (%)	AT8_WM (%)
Ctrl1	66	M	A1B1C0	0.012668	0.011975
Ctrl2	83	M	A1B1C0	0.012668	0.011975
Ctrl3	65	M	A0B1C0	0.004382	0.00824
Ctrl4	61	M	A0B0C0	0.012668	0.011975
Ctrl5	81	F	A1B1C1	0.012668	0.011975
Ctrl6	66	M	A0B1C0	0.012668	0.011975
Ctrl7	62	M	A0B0C0	0.036175	0.053524
Ctrl8	64	M	A0B1C0	0.031739	0.016581
PSP1*	76	M	A0B1C0	0.12277	0.158578
PSP2*	73	M	A0B1C0	0.216904	0.16828
PSP3*	77	M	A1B1C0	0.656757	1.06425
PSP4*	72	M	A0B1C0	0.639431	0.617831
PSP5	72	M	A0B1C0	0.793975	0.925684
PSP6	73	F	A1B1C1	1.07689	0.996175
PSP7	66	F	A0B0C0	0.802241	0.79439
PSP8*	79	M	A0B1C0	1.09014	1.10876
*=Samples common to both FFPE and Frozen
FFPE-PSP1=Frozen-PSP2
FFPE-PSP2=Frozen-PSP3
FFPE-PSP3=Frozen-PSP4
FFPE-PSP4=Frozen-PSP5
FFPE-PSP8=Frozen-PSP7
