## Supplementary material for "Protein folding stress shapes microglial phenotype in progressive supranuclear palsy": Data S2

### Sheet: Ambient Markers
ambGenes
SHTN1	LIMCH1	ELMO1	FRMD5	SLC24A2	PRKACB	TMSB4X	GAPDH	MT-ATP8
OPCML	DLGAP1	MT-ND2	ANK2	RBFOX1	RPS24	VAMP2	SPTBN1	RTN3
DMD	AGAP1	NRXN1	TMTC2	PDE4B	TPT1	BASP1	NRGN	PEBP1
SPOCK1	ROBO2	PIP4K2A	SPOCK3	NKAIN2	PSAP	STMN1	ACTB	ENSG00000289901
LRRTM4	PTGDS	MT-CO3	PLCL1	MT-ND4	PSD3	ATP2B1	MT3	CHN1
WWOX	NEAT1	DST	ANKS1B	PTPRD	CPE	SLC1A2	YWHAZ	CAMK2N1
SYT1	MT-CO1	DPP10	UNC5C	ST18	PPIA	STMN2	VSNL1	SNAP25
FRMD4B	TF	ANK3	SIK3	SNHG14	RTN1	GAP43	CKB	MT-ND4L
PTPRK	MAN2A1	TTLL7	RNF220	CTNNA3	DSTN	RPL41	APP	HSP90AA1
MT-CYB	MT-ND1	NCKAP5	KCNIP4	CNTNAP2	RPLP1	PREPL	LINC00632	HSP90AB1
RTN4	PEX5L	NTM	NPAS3	PPP2R2B	RPL34	TUBA1B	ATP1B1	CALM2
TMEM144	DOCK10	DNM3	MT-ATP6	QKI	SERINC1	UCHL1	MAP1A	MAP2
RAD51B	CYSLTR2	EDIL3	SCGB2B2	MAGI2	HMGB1	YWHAG	GNAS	MAP1B
SOX2-OT	TCF12	MT-CO2	ERBB4	NRXN3	BEX1	PPP3CA	SEPTIN7	CLU
MAP7	PHLPP1	SLC44A1	NCAM2	DLG2	ARL6IP1	CALM3	IDS	SPARCL1
FTX	AUTS2	PLCG2	LSAMP	CADM2	YWHAB	OLFM1	NEFL	MT-ND5
MT-ND3	MARCHF1	ZBTB20	LRP1B	IL1RAPL1	NEFM	CST3	DPYSL2	FTH1
FRMD4A	NRG3	FMNL2	CSMD1	PLP1	FTL	MEF2C	YWHAH	CALM1
KAZN	PTK2	NLGN1	MBP	PCDH9	YWHAE	CAMK2A	EEF1A1
DLG1	CTNNA2	ADGRB3	ENSG00000289474	MALAT1	PTMA	RPS8	GPM6A
