## Supplementary material for "Protein folding stress shapes microglial phenotype in progressive supranuclear palsy": Data S3

### Sheet: Module score pairwise
module	comparison	estimate	SE	df	stat	p_value_BH	adj.p (FDR)
R_Himeos1	seurat_clusters0 - seurat_clusters1	0.00874126	0.015547	219275	0.562248	0.573948	0.702748
R_Himeos1	seurat_clusters0 - seurat_clusters2	0.244808	0.0203362	47939.9	12.038	2.50473e-32	2.11939e-31
R_Himeos1	seurat_clusters0 - seurat_clusters3	0.0462527	0.0396738	4265.22	1.16583	0.348215	0.455995
R_Himeos1	seurat_clusters0 - seurat_clusters4	0.084368	0.0413015	3595.13	2.04273	0.0823034	0.140726
R_Himeos1	seurat_clusters1 - seurat_clusters2	0.236067	0.0222061	41939.6	10.6307	1.15821e-25	7.35017e-25
R_Himeos1	seurat_clusters1 - seurat_clusters3	0.0375114	0.0410823	4333.39	0.91308	0.451564	0.577582
R_Himeos1	seurat_clusters1 - seurat_clusters4	0.0756267	0.0426892	3659.12	1.77156	0.127584	0.201448
R_Himeos1	seurat_clusters2 - seurat_clusters3	-0.198556	0.0427618	4760.71	-4.6433	1.17374e-05	3.55352e-05
R_Himeos1	seurat_clusters2 - seurat_clusters4	-0.16044	0.0447683	3910.83	-3.5838	0.000856919	0.00209469
R_Himeos1	seurat_clusters3 - seurat_clusters4	0.0381153	0.0559781	2795.86	0.680896	0.551104	0.678598
R_Himeos2	seurat_clusters0 - seurat_clusters1	0.0189013	0.0146634	204261	1.28901	0.262264	0.363643
R_Himeos2	seurat_clusters0 - seurat_clusters2	0.260917	0.0189163	49270.6	13.7932	3.36892e-42	4.44697e-41
R_Himeos2	seurat_clusters0 - seurat_clusters3	0.0462078	0.0368405	4414.39	1.25427	0.262264	0.363643
R_Himeos2	seurat_clusters0 - seurat_clusters4	0.075223	0.0383652	3700.05	1.96071	0.0999755	0.164139
R_Himeos2	seurat_clusters1 - seurat_clusters2	0.242016	0.0207574	41951.8	11.6592	1.15085e-30	8.63139e-30
R_Himeos2	seurat_clusters1 - seurat_clusters3	0.0273066	0.0382372	4491.15	0.714137	0.527977	0.657481
R_Himeos2	seurat_clusters1 - seurat_clusters4	0.0563218	0.0397522	3771.27	1.41682	0.261029	0.363643
R_Himeos2	seurat_clusters2 - seurat_clusters3	-0.214709	0.0397221	4812.18	-5.40529	2.26092e-07	7.85372e-07
R_Himeos2	seurat_clusters2 - seurat_clusters4	-0.185694	0.0416215	3935.78	-4.4615	2.09158e-05	6.21821e-05
R_Himeos2	seurat_clusters3 - seurat_clusters4	0.0290152	0.0520281	2785.99	0.557684	0.577105	0.702748
R_Himeos3	seurat_clusters0 - seurat_clusters1	-0.0356517	0.0166838	226020	-2.1369	0.0543454	0.0964193
R_Himeos3	seurat_clusters0 - seurat_clusters2	0.220948	0.0219472	47719.5	10.0672	4.0724e-23	2.39981e-22
R_Himeos3	seurat_clusters0 - seurat_clusters3	0.047974	0.0428424	4232.44	1.11978	0.292079	0.39665
R_Himeos3	seurat_clusters0 - seurat_clusters4	0.0669183	0.0445933	3573.02	1.50063	0.166923	0.259833
R_Himeos3	seurat_clusters1 - seurat_clusters2	0.2566	0.0239167	42070.4	10.7289	8.06852e-26	5.22081e-25
R_Himeos3	seurat_clusters1 - seurat_clusters3	0.0836257	0.0443214	4300.29	1.8868	0.0846487	0.14399
R_Himeos3	seurat_clusters1 - seurat_clusters4	0.10257	0.0460456	3636.49	2.22757	0.0519402	0.0931536
R_Himeos3	seurat_clusters2 - seurat_clusters3	-0.172974	0.0461733	4749.12	-3.7462	0.000605549	0.00151387
R_Himeos3	seurat_clusters2 - seurat_clusters4	-0.15403	0.0483219	3907.59	-3.18758	0.00361503	0.00806053
R_Himeos3	seurat_clusters3 - seurat_clusters4	0.0189442	0.0604339	2798.72	0.31347	0.753947	0.854991
R_Inflam DAM	seurat_clusters0 - seurat_clusters1	-0.0244911	0.00894853	198879	-2.73689	0.0132424	0.0264849
R_Inflam DAM	seurat_clusters0 - seurat_clusters2	0.0336889	0.0114759	50821.7	2.93562	0.011101	0.0226131
R_Inflam DAM	seurat_clusters0 - seurat_clusters3	-0.0592279	0.022328	4536.16	-2.65263	0.0133575	0.0265541
R_Inflam DAM	seurat_clusters0 - seurat_clusters4	0.0265165	0.023255	3786.67	1.14025	0.282505	0.388445
R_Inflam DAM	seurat_clusters1 - seurat_clusters2	0.0581801	0.0126188	42326.1	4.61059	4.02696e-05	0.00011456
R_Inflam DAM	seurat_clusters1 - seurat_clusters3	-0.0347368	0.0231972	4626.48	-1.49746	0.167928	0.260171
R_Inflam DAM	seurat_clusters1 - seurat_clusters4	0.0510077	0.024121	3868.37	2.11466	0.0493187	0.0889354
R_Inflam DAM	seurat_clusters2 - seurat_clusters3	-0.0929168	0.0240816	4851.18	-3.85841	0.000578038	0.00145613
R_Inflam DAM	seurat_clusters2 - seurat_clusters4	-0.00717238	0.0252415	3958.55	-0.28415	0.77631	0.877337
R_Inflam DAM	seurat_clusters3 - seurat_clusters4	0.0857445	0.0315543	2777.41	2.71737	0.0132424	0.0264849
R_Ribo DAM1	seurat_clusters0 - seurat_clusters1	-0.048218	0.0107724	195465	-4.47605	1.52156e-05	4.56467e-05
R_Ribo DAM1	seurat_clusters0 - seurat_clusters2	-0.0495311	0.0137446	53991.8	-3.60369	0.000523363	0.00132854
R_Ribo DAM1	seurat_clusters0 - seurat_clusters3	-0.460861	0.0267125	4668.3	-17.2526	1.04614e-63	4.31534e-62
R_Ribo DAM1	seurat_clusters0 - seurat_clusters4	-0.00916097	0.0278242	3878.28	-0.329245	0.824431	0.921626
R_Ribo DAM1	seurat_clusters1 - seurat_clusters2	-0.00131311	0.0151398	43112.1	-0.086732	0.930885	0.972127
R_Ribo DAM1	seurat_clusters1 - seurat_clusters3	-0.412643	0.0277753	4780.9	-14.8564	3.82618e-48	7.42729e-47
R_Ribo DAM1	seurat_clusters1 - seurat_clusters4	0.0390571	0.028886	3976.87	1.35211	0.227046	0.333001
R_Ribo DAM1	seurat_clusters2 - seurat_clusters3	-0.41133	0.0288218	4886.47	-14.2715	8.843e-45	1.26878e-43
R_Ribo DAM1	seurat_clusters2 - seurat_clusters4	0.0403702	0.030218	3978.23	1.33597	0.227046	0.333001
R_Ribo DAM1	seurat_clusters3 - seurat_clusters4	0.4517	0.0377828	2761.01	11.9552	9.35234e-32	7.17738e-31
R_Ribo DAM2	seurat_clusters0 - seurat_clusters1	-0.0232718	0.006844	200745	-3.40032	0.00134639	0.00319647
R_Ribo DAM2	seurat_clusters0 - seurat_clusters2	-0.0162825	0.0087961	50105.3	-1.8511	0.106935	0.173269
R_Ribo DAM2	seurat_clusters0 - seurat_clusters3	-0.269043	0.0171207	4485.55	-15.7144	3.28523e-53	8.33943e-52
R_Ribo DAM2	seurat_clusters0 - seurat_clusters4	0.00875604	0.0178308	3750.73	0.491063	0.623411	0.742691
R_Ribo DAM2	seurat_clusters1 - seurat_clusters2	0.00698935	0.00966482	42140.5	0.723174	0.521752	0.65219
R_Ribo DAM2	seurat_clusters1 - seurat_clusters3	-0.245771	0.0177809	4569.58	-13.8222	6.66911e-42	8.46464e-41
R_Ribo DAM2	seurat_clusters1 - seurat_clusters4	0.0320279	0.0184877	3827.62	1.73239	0.118979	0.190597
R_Ribo DAM2	seurat_clusters2 - seurat_clusters3	-0.25276	0.0184631	4835.42	-13.69	2.32347e-41	2.73838e-40
R_Ribo DAM2	seurat_clusters2 - seurat_clusters4	0.0250385	0.01935	3949.22	1.29398	0.244686	0.345503
R_Ribo DAM2	seurat_clusters3 - seurat_clusters4	0.277799	0.0241884	2781.27	11.4848	1.83339e-29	1.34449e-28
R_DIMs	seurat_clusters0 - seurat_clusters1	-7.91105e-05	0.0116701	213533	-0.0067789	0.994591	0.994591
R_DIMs	seurat_clusters0 - seurat_clusters2	-0.114743	0.0151882	48245.6	-7.55474	4.27078e-13	1.98501e-12
R_DIMs	seurat_clusters0 - seurat_clusters3	0.0220368	0.0296136	4304.92	0.744145	0.588992	0.70937
R_DIMs	seurat_clusters0 - seurat_clusters4	0.0468512	0.0308327	3622.61	1.51953	0.235492	0.336417
R_DIMs	seurat_clusters1 - seurat_clusters2	-0.114664	0.0166146	41869	-6.90139	2.6113e-11	1.14897e-10
R_DIMs	seurat_clusters1 - seurat_clusters3	0.0221159	0.030691	4374.34	0.720601	0.588992	0.70937
R_DIMs	seurat_clusters1 - seurat_clusters4	0.0469303	0.0318972	3687.8	1.4713	0.235492	0.336417
R_DIMs	seurat_clusters2 - seurat_clusters3	0.13678	0.0319216	4774.66	4.28486	4.66141e-05	0.000131476
R_DIMs	seurat_clusters2 - seurat_clusters4	0.161594	0.0334302	3916.42	4.83377	4.63696e-06	1.45733e-05
R_DIMs	seurat_clusters3 - seurat_clusters4	0.0248144	0.0417948	2792.96	0.59372	0.614164	0.734326
R_Lipo DAM	seurat_clusters0 - seurat_clusters1	0.0265036	0.00811772	199192	3.26491	0.00219037	0.0050903
R_Lipo DAM	seurat_clusters0 - seurat_clusters2	-0.127554	0.0104144	50679.9	-12.2479	9.64421e-34	9.36055e-33
R_Lipo DAM	seurat_clusters0 - seurat_clusters3	-0.0325745	0.0202641	4526.85	-1.6075	0.120016	0.19133
R_Lipo DAM	seurat_clusters0 - seurat_clusters4	0.0496036	0.0211053	3780.08	2.35029	0.0235123	0.0443375
R_Lipo DAM	seurat_clusters1 - seurat_clusters2	-0.154058	0.0114501	42288.7	-13.4548	3.50842e-40	3.85926e-39
R_Lipo DAM	seurat_clusters1 - seurat_clusters3	-0.0590781	0.0210517	4615.94	-2.80634	0.00718822	0.015504
R_Lipo DAM	seurat_clusters1 - seurat_clusters4	0.0231	0.0218898	3860.84	1.05529	0.29136	0.39665
R_Lipo DAM	seurat_clusters2 - seurat_clusters3	0.0949799	0.0218551	4848.34	4.34588	3.53883e-05	0.000101549
R_Lipo DAM	seurat_clusters2 - seurat_clusters4	0.177158	0.0229073	3956.86	7.73368	4.38854e-14	2.19427e-13
R_Lipo DAM	seurat_clusters3 - seurat_clusters4	0.0821782	0.028636	2778.17	2.86975	0.00689845	0.0149769
R_MAC	seurat_clusters0 - seurat_clusters1	0.0528201	0.0139267	220591	3.79272	0.000212919	0.000553254
R_MAC	seurat_clusters0 - seurat_clusters2	-0.302931	0.0182373	47887.7	-16.6105	4.35847e-61	1.59811e-59
R_MAC	seurat_clusters0 - seurat_clusters3	-0.136878	0.0355833	4257.87	-3.84668	0.00020247	0.000530278
R_MAC	seurat_clusters0 - seurat_clusters4	0.00407422	0.0370422	3590.11	0.109989	0.912425	0.965064
R_MAC	seurat_clusters1 - seurat_clusters2	-0.355751	0.0199062	41962	-17.8714	3.62078e-70	2.98714e-68
R_MAC	seurat_clusters1 - seurat_clusters3	-0.189698	0.0368397	4325.91	-5.14927	6.82795e-07	2.23091e-06
R_MAC	seurat_clusters1 - seurat_clusters4	-0.0487459	0.0382791	3653.94	-1.27343	0.225496	0.333001
R_MAC	seurat_clusters2 - seurat_clusters3	0.166053	0.0383523	4758.11	4.32968	3.04796e-05	8.82304e-05
R_MAC	seurat_clusters2 - seurat_clusters4	0.307005	0.0401489	3909.96	7.64665	8.60099e-14	4.23631e-13
R_MAC	seurat_clusters3 - seurat_clusters4	0.140952	0.050204	2796.46	2.80758	0.00628267	0.0137303
L_Homeostatic	seurat_clusters0 - seurat_clusters1	-0.10538	0.0240745	202957	-4.37724	3.00623e-05	8.77925e-05
L_Homeostatic	seurat_clusters0 - seurat_clusters2	0.391655	0.0310153	49528.3	12.6278	8.44316e-36	8.44316e-35
L_Homeostatic	seurat_clusters0 - seurat_clusters3	0.0106552	0.0603916	4437.86	0.176436	0.859959	0.933217
L_Homeostatic	seurat_clusters0 - seurat_clusters4	0.106972	0.0628929	3716.77	1.70085	0.111318	0.179194
L_Homeostatic	seurat_clusters1 - seurat_clusters2	0.497036	0.03405	42004.4	14.5972	3.8394e-47	6.33501e-46
L_Homeostatic	seurat_clusters1 - seurat_clusters3	0.116035	0.0626952	4516.82	1.85079	0.091808	0.153013
L_Homeostatic	seurat_clusters1 - seurat_clusters4	0.212352	0.0651822	3789.72	3.25782	0.00188772	0.00441807
L_Homeostatic	seurat_clusters2 - seurat_clusters3	-0.381	0.0651189	4819.96	-5.85084	1.73808e-08	6.51781e-08
L_Homeostatic	seurat_clusters2 - seurat_clusters4	-0.284684	0.068238	3940.22	-4.17192	6.17102e-05	0.000171004
L_Homeostatic	seurat_clusters3 - seurat_clusters4	0.0963164	0.0852994	2784.49	1.12916	0.287699	0.393944
L_DAM_like	seurat_clusters0 - seurat_clusters1	-0.0445286	0.00682252	198150	-6.52671	9.62706e-11	4.18017e-10
L_DAM_like	seurat_clusters0 - seurat_clusters2	-0.103289	0.00874143	51200.7	-11.816	8.88583e-32	6.98173e-31
L_DAM_like	seurat_clusters0 - seurat_clusters3	-0.256566	0.0170047	4559.41	-15.088	3.11556e-49	7.34382e-48
L_DAM_like	seurat_clusters0 - seurat_clusters4	0.0367232	0.017711	3803.1	2.07347	0.0381961	0.0700262
L_DAM_like	seurat_clusters1 - seurat_clusters2	-0.05876	0.00961502	42426.6	-6.11127	1.24626e-09	4.95499e-09
L_DAM_like	seurat_clusters1 - seurat_clusters3	-0.212038	0.0176693	4652.94	-12.0003	3.56829e-32	2.94384e-31
L_DAM_like	seurat_clusters1 - seurat_clusters4	0.0812518	0.0183735	3887.24	4.42222	1.11513e-05	3.40733e-05
L_DAM_like	seurat_clusters2 - seurat_clusters3	-0.153278	0.0183413	4858.15	-8.35694	1.66234e-16	8.57144e-16
L_DAM_like	seurat_clusters2 - seurat_clusters4	0.140012	0.0192257	3962.67	7.28253	6.55338e-13	3.00363e-12
L_DAM_like	seurat_clusters3 - seurat_clusters4	0.293289	0.0240345	2775.4	12.2029	1.05974e-32	9.7143e-32
L_HLA_MHCII	seurat_clusters0 - seurat_clusters1	-0.0790957	0.0127255	201283	-6.21551	1.02519e-09	4.22891e-09
L_HLA_MHCII	seurat_clusters0 - seurat_clusters2	-0.0565263	0.016365	49944.2	-3.4541	0.000920981	0.00223473
L_HLA_MHCII	seurat_clusters0 - seurat_clusters3	-0.614564	0.031856	4472.88	-19.2919	1.00454e-78	1.10499e-76
L_HLA_MHCII	seurat_clusters0 - seurat_clusters4	0.0087753	0.0331768	3741.72	0.264501	0.791408	0.891347
L_HLA_MHCII	seurat_clusters1 - seurat_clusters2	0.0225694	0.0179775	42100.7	1.25542	0.232591	0.335828
L_HLA_MHCII	seurat_clusters1 - seurat_clusters3	-0.535468	0.033081	4555.49	-16.1866	8.09774e-57	2.22688e-55
L_HLA_MHCII	seurat_clusters1 - seurat_clusters4	0.087871	0.0343954	3817.51	2.55473	0.0152363	0.0299284
L_HLA_MHCII	seurat_clusters2 - seurat_clusters3	-0.558038	0.0343526	4831.36	-16.2444	4.06552e-57	1.21965e-55
L_HLA_MHCII	seurat_clusters2 - seurat_clusters4	0.0653016	0.0360017	3946.84	1.81385	0.0872212	0.146107
L_HLA_MHCII	seurat_clusters3 - seurat_clusters4	0.623339	0.0450035	2782.15	13.8509	7.67198e-42	9.37686e-41
L_CRM_Inflamm	seurat_clusters0 - seurat_clusters1	-0.0638499	0.00995114	223826	-6.41634	6.9934e-10	2.9515e-09
L_CRM_Inflamm	seurat_clusters0 - seurat_clusters2	-0.126456	0.0130668	47779.4	-9.6777	3.93039e-21	2.16171e-20
L_CRM_Inflamm	seurat_clusters0 - seurat_clusters3	0.000451302	0.0255023	4241.87	0.0176965	0.985882	0.988878
L_CRM_Inflamm	seurat_clusters0 - seurat_clusters4	0.0472312	0.0265459	3579.3	1.77922	0.0941098	0.155281
L_CRM_Inflamm	seurat_clusters1 - seurat_clusters2	-0.0626064	0.0142486	42024	-4.39386	2.23255e-05	6.57806e-05
L_CRM_Inflamm	seurat_clusters1 - seurat_clusters3	0.0643012	0.0263907	4309.74	2.4365	0.0212431	0.0405216
L_CRM_Inflamm	seurat_clusters1 - seurat_clusters4	0.111081	0.0274192	3642.88	4.05121	8.6693e-05	0.000234497
L_CRM_Inflamm	seurat_clusters2 - seurat_clusters3	0.126908	0.0274857	4752.46	4.61721	9.97959e-06	3.07782e-05
L_CRM_Inflamm	seurat_clusters2 - seurat_clusters4	0.173687	0.0287682	3908.34	6.03748	5.70416e-09	2.18881e-08
L_CRM_Inflamm	seurat_clusters3 - seurat_clusters4	0.0467799	0.0359766	2797.84	1.30029	0.215122	0.319776
L_IRM_IFN	seurat_clusters0 - seurat_clusters1	-0.0689809	0.00823843	199449	-8.37307	2.82467e-16	1.43406e-15
L_IRM_IFN	seurat_clusters0 - seurat_clusters2	-0.110153	0.0105725	50570.9	-10.4188	2.15823e-24	1.31892e-23
L_IRM_IFN	seurat_clusters0 - seurat_clusters3	-0.0402153	0.0205729	4519.46	-1.95477	0.0633397	0.110011
L_IRM_IFN	seurat_clusters0 - seurat_clusters4	0.0203993	0.0214268	3774.83	0.952047	0.341134	0.448503
L_IRM_IFN	seurat_clusters1 - seurat_clusters2	-0.0411723	0.0116227	42260.1	-3.54242	0.000793814	0.00195492
L_IRM_IFN	seurat_clusters1 - seurat_clusters3	0.0287656	0.0213714	4607.6	1.34599	0.198192	0.297288
L_IRM_IFN	seurat_clusters1 - seurat_clusters4	0.0893802	0.022222	3854.87	4.02215	0.000146937	0.000391041
L_IRM_IFN	seurat_clusters2 - seurat_clusters3	0.0699379	0.0221878	4846.06	3.15209	0.00271823	0.00627283
L_IRM_IFN	seurat_clusters2 - seurat_clusters4	0.130552	0.0232556	3955.51	5.61381	7.04986e-08	2.55654e-07
L_IRM_IFN	seurat_clusters3 - seurat_clusters4	0.0606146	0.0290712	2778.75	2.08504	0.0530811	0.0946853
N_MG0_Homeostatic	seurat_clusters0 - seurat_clusters1	-0.058652	0.0237883	204027	-2.46558	0.0227999	0.0432413
N_MG0_Homeostatic	seurat_clusters0 - seurat_clusters2	0.532497	0.0306805	49313.4	17.3562	1.40382e-66	7.72101e-65
N_MG0_Homeostatic	seurat_clusters0 - seurat_clusters3	0.0640364	0.0597497	4418.39	1.07174	0.315437	0.424874
N_MG0_Homeostatic	seurat_clusters0 - seurat_clusters4	0.125158	0.0622229	3702.9	2.01144	0.059946	0.104668
N_MG0_Homeostatic	seurat_clusters1 - seurat_clusters2	0.591149	0.0336694	41960	17.5574	9.19805e-68	6.07071e-66
N_MG0_Homeostatic	seurat_clusters1 - seurat_clusters3	0.122688	0.0620173	4495.51	1.97829	0.059946	0.104668
N_MG0_Homeostatic	seurat_clusters1 - seurat_clusters4	0.18381	0.0644751	3774.4	2.85086	0.00876749	0.0184285
N_MG0_Homeostatic	seurat_clusters2 - seurat_clusters3	-0.468461	0.0644238	4813.51	-7.27155	1.37574e-12	6.13504e-12
N_MG0_Homeostatic	seurat_clusters2 - seurat_clusters4	-0.407339	0.0675053	3936.54	-6.03418	4.36263e-09	1.71389e-08
N_MG0_Homeostatic	seurat_clusters3 - seurat_clusters4	0.0611213	0.0843835	2785.74	0.724328	0.468925	0.597472
N_MG1_Neuronal_Surveillance	seurat_clusters0 - seurat_clusters1	-0.188984	0.0329193	223997	-5.74084	9.43304e-08	3.38359e-07
N_MG1_Neuronal_Surveillance	seurat_clusters0 - seurat_clusters2	0.0704375	0.0432323	47774.3	1.62928	0.206521	0.308379
N_MG1_Neuronal_Surveillance	seurat_clusters0 - seurat_clusters3	0.00600421	0.0843775	4241.09	0.0711589	0.978821	0.984789
N_MG1_Neuronal_Surveillance	seurat_clusters0 - seurat_clusters4	0.0729645	0.08783	3578.78	0.830747	0.676954	0.79218
N_MG1_Neuronal_Surveillance	seurat_clusters1 - seurat_clusters2	0.259422	0.0471401	42027.5	5.50322	1.87549e-07	6.58418e-07
N_MG1_Neuronal_Surveillance	seurat_clusters1 - seurat_clusters3	0.194989	0.0873148	4308.96	2.23317	0.0639724	0.110528
N_MG1_Neuronal_Surveillance	seurat_clusters1 - seurat_clusters4	0.261949	0.0907171	3642.35	2.88754	0.0130187	0.0263568
N_MG1_Neuronal_Surveillance	seurat_clusters2 - seurat_clusters3	-0.0644333	0.0909396	4752.18	-0.708528	0.683789	0.797351
N_MG1_Neuronal_Surveillance	seurat_clusters2 - seurat_clusters4	0.00252697	0.095182	3908.27	0.0265488	0.978821	0.984789
N_MG1_Neuronal_Surveillance	seurat_clusters3 - seurat_clusters4	0.0669603	0.119032	2797.91	0.56254	0.717242	0.818996
N_MG2_InflammatoryI	seurat_clusters0 - seurat_clusters1	0.000648716	0.0106357	195833	0.0609945	0.951364	0.981094
N_MG2_InflammatoryI	seurat_clusters0 - seurat_clusters2	0.0282341	0.01358	53329.5	2.07909	0.325526	0.433159
N_MG2_InflammatoryI	seurat_clusters0 - seurat_clusters3	0.0190136	0.0263973	4651.15	0.720287	0.879487	0.933217
N_MG2_InflammatoryI	seurat_clusters0 - seurat_clusters4	0.00819304	0.0274955	3866.82	0.297978	0.879487	0.933217
N_MG2_InflammatoryI	seurat_clusters1 - seurat_clusters2	0.0275853	0.0149548	42962.9	1.84458	0.325526	0.433159
N_MG2_InflammatoryI	seurat_clusters1 - seurat_clusters3	0.0183649	0.0274443	4760.05	0.669169	0.879487	0.933217
N_MG2_InflammatoryI	seurat_clusters1 - seurat_clusters4	0.00754432	0.0285411	3962.61	0.264332	0.879487	0.933217
N_MG2_InflammatoryI	seurat_clusters2 - seurat_clusters3	-0.00922046	0.0284799	4882.83	-0.323753	0.879487	0.933217
N_MG2_InflammatoryI	seurat_clusters2 - seurat_clusters4	-0.020041	0.0298584	3976.58	-0.671202	0.879487	0.933217
N_MG2_InflammatoryI	seurat_clusters3 - seurat_clusters4	-0.0108206	0.0373318	2764.36	-0.289848	0.879487	0.933217
N_MG3_Ribosome_Biogenesis	seurat_clusters0 - seurat_clusters1	-0.061284	0.0114175	198248	-5.36756	1.598e-07	5.67032e-07
N_MG3_Ribosome_Biogenesis	seurat_clusters0 - seurat_clusters2	-0.0387148	0.0146306	51145.5	-2.64615	0.0135731	0.0268212
N_MG3_Ribosome_Biogenesis	seurat_clusters0 - seurat_clusters3	-0.479429	0.0284616	4556.17	-16.8448	8.21951e-61	2.71244e-59
N_MG3_Ribosome_Biogenesis	seurat_clusters0 - seurat_clusters4	0.0166007	0.0296438	3800.81	0.560006	0.575508	0.702748
N_MG3_Ribosome_Biogenesis	seurat_clusters1 - seurat_clusters2	0.0225692	0.016092	42411.9	1.4025	0.178635	0.273333
N_MG3_Ribosome_Biogenesis	seurat_clusters1 - seurat_clusters3	-0.418145	0.0295734	4649.24	-14.1392	5.98724e-44	8.23245e-43
N_MG3_Ribosome_Biogenesis	seurat_clusters1 - seurat_clusters4	0.0778847	0.0307519	3884.61	2.53267	0.0162266	0.0311325
N_MG3_Ribosome_Biogenesis	seurat_clusters2 - seurat_clusters3	-0.440714	0.0306986	4857.19	-14.3562	4.17116e-45	6.25674e-44
N_MG3_Ribosome_Biogenesis	seurat_clusters2 - seurat_clusters4	0.0553155	0.0321785	3962.1	1.71902	0.107112	0.173269
N_MG3_Ribosome_Biogenesis	seurat_clusters3 - seurat_clusters4	0.496029	0.040227	2775.7	12.3308	1.18427e-33	1.11659e-32
N_MG4_Lipid_Processing	seurat_clusters0 - seurat_clusters1	-0.0075863	0.0102802	198311	-0.737952	0.511716	0.642077
N_MG4_Lipid_Processing	seurat_clusters0 - seurat_clusters2	-0.149747	0.0131744	51110.3	-11.3665	6.66751e-29	4.68144e-28
N_MG4_Lipid_Processing	seurat_clusters0 - seurat_clusters3	0.0510754	0.0256291	4554.08	1.99287	0.0579192	0.10221
N_MG4_Lipid_Processing	seurat_clusters0 - seurat_clusters4	0.0694961	0.0266936	3799.34	2.60348	0.0154404	0.0301499
N_MG4_Lipid_Processing	seurat_clusters1 - seurat_clusters2	-0.142161	0.0144899	42402.6	-9.81099	5.33769e-22	3.03696e-21
N_MG4_Lipid_Processing	seurat_clusters1 - seurat_clusters3	0.0586617	0.0266299	4646.85	2.20285	0.0395058	0.0720271
N_MG4_Lipid_Processing	seurat_clusters1 - seurat_clusters4	0.0770824	0.0276911	3882.91	2.78366	0.010802	0.0221438
N_MG4_Lipid_Processing	seurat_clusters2 - seurat_clusters3	0.200822	0.0276433	4856.57	7.26478	1.08284e-12	4.89504e-12
N_MG4_Lipid_Processing	seurat_clusters2 - seurat_clusters4	0.219243	0.0289759	3961.73	7.5664	1.581e-13	7.56128e-13
N_MG4_Lipid_Processing	seurat_clusters3 - seurat_clusters4	0.0184207	0.0362232	2775.88	0.508534	0.61112	0.733344
N_MG5_Phagocytic	seurat_clusters0 - seurat_clusters1	-0.00400541	0.0139014	206080	-0.28813	0.977221	0.984789
N_MG5_Phagocytic	seurat_clusters0 - seurat_clusters2	-0.42327	0.017966	48978.8	-23.5595	4.80038e-121	1.58413e-118
N_MG5_Phagocytic	seurat_clusters0 - seurat_clusters3	-0.00504237	0.0349987	4386.04	-0.144073	0.977221	0.984789
N_MG5_Phagocytic	seurat_clusters0 - seurat_clusters4	-0.0112157	0.0364457	3679.88	-0.307737	0.977221	0.984789
N_MG5_Phagocytic	seurat_clusters1 - seurat_clusters2	-0.419265	0.019702	41902.2	-21.2803	2.92573e-99	4.82746e-97
N_MG5_Phagocytic	seurat_clusters1 - seurat_clusters3	-0.00103695	0.0363145	4460.42	-0.0285548	0.977221	0.984789
N_MG5_Phagocytic	seurat_clusters1 - seurat_clusters4	-0.00721027	0.037751	3749.2	-0.190995	0.977221	0.984789
N_MG5_Phagocytic	seurat_clusters2 - seurat_clusters3	0.418228	0.0377337	4802.64	11.0837	1.10037e-27	7.56505e-27
N_MG5_Phagocytic	seurat_clusters2 - seurat_clusters4	0.412055	0.0395338	3930.49	10.4228	1.0329e-24	6.43125e-24
N_MG5_Phagocytic	seurat_clusters3 - seurat_clusters4	-0.00617332	0.0494191	2787.77	-0.124918	0.977221	0.984789
N_MG6_Stress_Signature	seurat_clusters0 - seurat_clusters1	0.0344415	0.0123798	196883	2.78208	0.0108035	0.0221438
N_MG6_Stress_Signature	seurat_clusters0 - seurat_clusters2	-0.100441	0.0158342	52102.8	-6.34329	1.13374e-09	4.60344e-09
N_MG6_Stress_Signature	seurat_clusters0 - seurat_clusters3	0.00864521	0.0307911	4605.82	0.28077	0.865444	0.933217
N_MG6_Stress_Signature	seurat_clusters0 - seurat_clusters4	0.012598	0.0320711	3835.64	0.392816	0.865444	0.933217
N_MG6_Stress_Signature	seurat_clusters1 - seurat_clusters2	-0.134882	0.017427	42662.4	-7.73987	1.01706e-13	4.93572e-13
N_MG6_Stress_Signature	seurat_clusters1 - seurat_clusters3	-0.0257963	0.0320036	4706.48	-0.806045	0.700429	0.806592
N_MG6_Stress_Signature	seurat_clusters1 - seurat_clusters4	-0.0218435	0.0332809	3925.19	-0.656337	0.730922	0.831739
N_MG6_Stress_Signature	seurat_clusters2 - seurat_clusters3	0.109086	0.0332157	4871.35	3.28418	0.00294672	0.00670633
N_MG6_Stress_Signature	seurat_clusters2 - seurat_clusters4	0.113039	0.0348204	3970.35	3.24634	0.00294672	0.00670633
N_MG6_Stress_Signature	seurat_clusters3 - seurat_clusters4	0.00395284	0.0435324	2770.68	0.0908023	0.927656	0.972127
N_MG7_Glycolytic	seurat_clusters0 - seurat_clusters1	0.0351459	0.00933785	205495	3.76381	0.000334783	0.000856421
N_MG7_Glycolytic	seurat_clusters0 - seurat_clusters2	-0.12302	0.0120611	49065.4	-10.1997	1.05141e-23	6.30844e-23
N_MG7_Glycolytic	seurat_clusters0 - seurat_clusters3	0.0112741	0.0234938	4394.66	0.479873	0.70149	0.806592
N_MG7_Glycolytic	seurat_clusters0 - seurat_clusters4	0.0141574	0.0244655	3686.01	0.578667	0.70149	0.806592
N_MG7_Glycolytic	seurat_clusters1 - seurat_clusters2	-0.158166	0.0132293	41915.5	-11.9558	6.85018e-32	5.51356e-31
N_MG7_Glycolytic	seurat_clusters1 - seurat_clusters3	-0.0238718	0.0243795	4469.73	-0.979177	0.54591	0.67472
N_MG7_Glycolytic	seurat_clusters1 - seurat_clusters4	-0.0209885	0.0253444	3755.89	-0.828134	0.582353	0.706532
N_MG7_Glycolytic	seurat_clusters2 - seurat_clusters3	0.134294	0.0253303	4805.55	5.30173	3.99486e-07	1.36358e-06
N_MG7_Glycolytic	seurat_clusters2 - seurat_clusters4	0.137178	0.0265396	3932.09	5.1688	6.18293e-07	2.04037e-06
N_MG7_Glycolytic	seurat_clusters3 - seurat_clusters4	0.00288329	0.0331755	2787.23	0.0869102	0.930749	0.972127
N_MG8_InflammatoryII	seurat_clusters0 - seurat_clusters1	-0.00815868	0.0128965	203880	-0.632628	0.635938	0.749499
N_MG8_InflammatoryII	seurat_clusters0 - seurat_clusters2	-0.0385046	0.0166305	49341	-2.3153	0.182218	0.275835
N_MG8_InflammatoryII	seurat_clusters0 - seurat_clusters3	0.0122404	0.0323869	4420.94	0.377942	0.705492	0.808376
N_MG8_InflammatoryII	seurat_clusters0 - seurat_clusters4	0.0380684	0.0337276	3704.72	1.1287	0.431827	0.554486
N_MG8_InflammatoryII	seurat_clusters1 - seurat_clusters2	-0.0303459	0.0182516	41965.5	-1.66264	0.321305	0.431019
N_MG8_InflammatoryII	seurat_clusters1 - seurat_clusters3	0.020399	0.0336169	4498.3	0.60681	0.635938	0.749499
N_MG8_InflammatoryII	seurat_clusters1 - seurat_clusters4	0.0462271	0.0349493	3776.41	1.32269	0.372038	0.481461
N_MG8_InflammatoryII	seurat_clusters2 - seurat_clusters3	0.050745	0.0349206	4814.36	1.45315	0.365617	0.475014
N_MG8_InflammatoryII	seurat_clusters2 - seurat_clusters4	0.076573	0.0365913	3937.02	2.09266	0.182218	0.275835
N_MG8_InflammatoryII	seurat_clusters3 - seurat_clusters4	0.025828	0.0457401	2785.58	0.564669	0.635938	0.749499
N_MG10_InflammatoryIII	seurat_clusters0 - seurat_clusters1	-0.00835621	0.00700696	199390	-1.19256	0.233044	0.335828
N_MG10_InflammatoryIII	seurat_clusters0 - seurat_clusters2	-0.0320924	0.00899151	50595.3	-3.56919	0.00179208	0.00422418
N_MG10_InflammatoryIII	seurat_clusters0 - seurat_clusters3	0.0221759	0.0174963	4521.13	1.26746	0.233044	0.335828
N_MG10_InflammatoryIII	seurat_clusters0 - seurat_clusters4	0.0530095	0.0182225	3776.02	2.90902	0.0080914	0.0172269
N_MG10_InflammatoryIII	seurat_clusters1 - seurat_clusters2	-0.0237362	0.00988487	42266.5	-2.40127	0.0272378	0.0507823
N_MG10_InflammatoryIII	seurat_clusters1 - seurat_clusters3	0.0305321	0.0181755	4609.49	1.67985	0.132936	0.208899
N_MG10_InflammatoryIII	seurat_clusters1 - seurat_clusters4	0.0613657	0.018899	3856.22	3.24703	0.00392045	0.00868287
N_MG10_InflammatoryIII	seurat_clusters2 - seurat_clusters3	0.0542683	0.0188697	4846.58	2.87595	0.0080914	0.0172269
N_MG10_InflammatoryIII	seurat_clusters2 - seurat_clusters4	0.0851019	0.0197779	3955.82	4.30288	0.000172671	0.00045585
N_MG10_InflammatoryIII	seurat_clusters3 - seurat_clusters4	0.0308336	0.0247239	2778.62	1.24712	0.233044	0.335828
N_MG11_Antiviral	seurat_clusters0 - seurat_clusters1	-0.0626696	0.00988325	199045	-6.34099	1.14388e-09	4.60344e-09
N_MG11_Antiviral	seurat_clusters0 - seurat_clusters2	-0.127423	0.0126772	50745.4	-10.0513	9.53804e-23	5.52202e-22
N_MG11_Antiviral	seurat_clusters0 - seurat_clusters3	-0.0165073	0.0246662	4531.19	-0.669229	0.503383	0.634033
N_MG11_Antiviral	seurat_clusters0 - seurat_clusters4	0.0202157	0.0256902	3783.15	0.786902	0.47932	0.608368
N_MG11_Antiviral	seurat_clusters1 - seurat_clusters2	-0.0647531	0.0139387	42306	-4.64555	8.50458e-06	2.64765e-05
N_MG11_Antiviral	seurat_clusters1 - seurat_clusters3	0.0461623	0.0256255	4620.85	1.80142	0.102432	0.167339
N_MG11_Antiviral	seurat_clusters1 - seurat_clusters4	0.0828852	0.0266459	3864.35	3.11062	0.00313429	0.00708436
N_MG11_Antiviral	seurat_clusters2 - seurat_clusters3	0.110915	0.0266031	4849.67	4.16926	6.21832e-05	0.000171004
N_MG11_Antiviral	seurat_clusters2 - seurat_clusters4	0.147638	0.0278842	3957.65	5.2947	4.18951e-07	1.41075e-06
N_MG11_Antiviral	seurat_clusters3 - seurat_clusters4	0.036723	0.0348576	2777.82	1.05351	0.365247	0.475014
N_MG12_Cycling	seurat_clusters0 - seurat_clusters1	0.062227	0.00726575	257201	8.56443	2.18388e-17	1.16239e-16
N_MG12_Cycling	seurat_clusters0 - seurat_clusters2	0.000641796	0.00978573	47441.9	0.0655849	0.947709	0.980388
N_MG12_Cycling	seurat_clusters0 - seurat_clusters3	0.00462847	0.0191464	4162.44	0.241741	0.940869	0.976373
N_MG12_Cycling	seurat_clusters0 - seurat_clusters4	-0.294321	0.0199154	3530.71	-14.7786	2.66061e-47	4.62106e-46
N_MG12_Cycling	seurat_clusters1 - seurat_clusters2	-0.0615852	0.0105741	42854.8	-5.82417	9.63408e-09	3.6543e-08
N_MG12_Cycling	seurat_clusters1 - seurat_clusters3	-0.0575985	0.0197304	4232.07	-2.91928	0.00503845	0.0110846
N_MG12_Cycling	seurat_clusters1 - seurat_clusters4	-0.356548	0.0204809	3594.56	-17.4088	3.12307e-64	1.4723e-62
N_MG12_Cycling	seurat_clusters2 - seurat_clusters3	0.00398668	0.0206311	4724.69	0.193237	0.940869	0.976373
N_MG12_Cycling	seurat_clusters2 - seurat_clusters4	-0.294963	0.0215558	3912.31	-13.6837	3.80214e-41	4.32658e-40
N_MG12_Cycling	seurat_clusters3 - seurat_clusters4	-0.29895	0.0269877	2809.08	-11.0773	1.5188e-27	1.02286e-26
E_Homeostatic	seurat_clusters0 - seurat_clusters1	-0.0192757	0.0131514	211530	-1.46567	0.178424	0.273333
E_Homeostatic	seurat_clusters0 - seurat_clusters2	0.254677	0.0170849	48392.9	14.9066	3.85924e-49	8.49032e-48
E_Homeostatic	seurat_clusters0 - seurat_clusters3	0.0466895	0.0333045	4322.57	1.4019	0.178909	0.273333
E_Homeostatic	seurat_clusters0 - seurat_clusters4	0.0651689	0.0346771	3634.97	1.87931	0.0861178	0.144994
E_Homeostatic	seurat_clusters1 - seurat_clusters2	0.273953	0.0187015	41859.3	14.6487	9.05057e-48	1.65927e-46
E_Homeostatic	seurat_clusters1 - seurat_clusters3	0.0659652	0.0345267	4392.8	1.91056	0.0861178	0.144994
E_Homeostatic	seurat_clusters1 - seurat_clusters4	0.0844445	0.035886	3700.89	2.35314	0.0373358	0.0688314
E_Homeostatic	seurat_clusters2 - seurat_clusters3	-0.207988	0.0359017	4780.82	-5.79326	2.44852e-08	9.0788e-08
E_Homeostatic	seurat_clusters2 - seurat_clusters4	-0.189508	0.0376026	3919.26	-5.03977	1.21786e-06	3.94013e-06
E_Homeostatic	seurat_clusters3 - seurat_clusters4	0.0184794	0.0470091	2791.78	0.393102	0.694274	0.806592
E_AD1	seurat_clusters0 - seurat_clusters1	0.0464909	0.00618197	198069	7.5204	1.82791e-13	8.61729e-13
E_AD1	seurat_clusters0 - seurat_clusters2	-0.0701782	0.00791989	51247.9	-8.861	4.08905e-18	2.21211e-17
E_AD1	seurat_clusters0 - seurat_clusters3	0.0170292	0.0154062	4562.14	1.10535	0.336334	0.44396
E_AD1	seurat_clusters0 - seurat_clusters4	0.0122605	0.0160462	3805.03	0.764077	0.494299	0.624976
E_AD1	seurat_clusters1 - seurat_clusters2	-0.116669	0.00871169	42439.1	-13.3922	8.12509e-40	8.64929e-39
E_AD1	seurat_clusters1 - seurat_clusters3	-0.0294617	0.0160086	4656.06	-1.84036	0.0939699	0.155281
E_AD1	seurat_clusters1 - seurat_clusters4	-0.0342304	0.0166467	3889.47	-2.05628	0.0663698	0.114073
E_AD1	seurat_clusters2 - seurat_clusters3	0.0872074	0.0166173	4858.95	5.24797	4.00811e-07	1.36358e-06
E_AD1	seurat_clusters2 - seurat_clusters4	0.0824387	0.0174187	3963.14	4.73277	4.58404e-06	1.45455e-05
E_AD1	seurat_clusters3 - seurat_clusters4	-0.00476871	0.0217756	2775.16	-0.218994	0.826671	0.921626
E_AD2	seurat_clusters0 - seurat_clusters1	0.119536	0.00804798	196154	14.8529	7.09006e-49	1.46232e-47
E_AD2	seurat_clusters0 - seurat_clusters2	0.0539995	0.0102818	52878	5.25195	5.03604e-07	1.67868e-06
E_AD2	seurat_clusters0 - seurat_clusters3	0.048135	0.0199888	4636.65	2.4081	0.0267907	0.0502326
E_AD2	seurat_clusters0 - seurat_clusters4	0.0451689	0.0208202	3856.95	2.16948	0.0430104	0.0779859
E_AD2	seurat_clusters1 - seurat_clusters2	-0.0655365	0.0113205	42855.8	-5.78919	3.56102e-08	1.30571e-07
E_AD2	seurat_clusters1 - seurat_clusters3	-0.071401	0.0207797	4742.72	-3.43608	0.00119051	0.00284688
E_AD2	seurat_clusters1 - seurat_clusters4	-0.0743671	0.0216098	3950.59	-3.44135	0.00119051	0.00284688
E_AD2	seurat_clusters2 - seurat_clusters3	-0.00586445	0.0215648	4879.38	-0.271946	0.872973	0.933217
E_AD2	seurat_clusters2 - seurat_clusters4	-0.0088306	0.0226079	3974.8	-0.390597	0.870145	0.933217
E_AD2	seurat_clusters3 - seurat_clusters4	-0.00296615	0.0282658	2766.67	-0.104938	0.916433	0.966207
E_Proliferation	seurat_clusters0 - seurat_clusters1	-0.0182488	0.0057919	723081	-3.15074	0.00325731	0.00731233
E_Proliferation	seurat_clusters0 - seurat_clusters2	-0.00160268	0.009425	50389.2	-0.170045	0.864975	0.933217
E_Proliferation	seurat_clusters0 - seurat_clusters3	0.00438119	0.0187497	4150.26	0.233668	0.864975	0.933217
E_Proliferation	seurat_clusters0 - seurat_clusters4	-0.252987	0.0193805	3603.98	-13.0536	4.36923e-37	4.50577e-36
E_Proliferation	seurat_clusters1 - seurat_clusters2	0.0166461	0.00953383	48931.9	1.746	0.134695	0.21066
E_Proliferation	seurat_clusters1 - seurat_clusters3	0.02263	0.018804	4182.96	1.20346	0.32695	0.433308
E_Proliferation	seurat_clusters1 - seurat_clusters4	-0.234738	0.0194331	3631.52	-12.0793	1.92563e-32	1.67226e-31
E_Proliferation	seurat_clusters2 - seurat_clusters3	0.00598387	0.0202026	4727.05	0.296193	0.864975	0.933217
E_Proliferation	seurat_clusters2 - seurat_clusters4	-0.251384	0.0207881	4117.44	-12.0927	1.92563e-32	1.67226e-31
E_Proliferation	seurat_clusters3 - seurat_clusters4	-0.257368	0.026295	2898.68	-9.7877	7.009e-22	3.92029e-21
E_Cellular_stress	seurat_clusters0 - seurat_clusters1	-0.0513902	0.0122992	239670	-4.17834	7.34365e-05	0.000200281
E_Cellular_stress	seurat_clusters0 - seurat_clusters2	0.141539	0.0163546	47505.4	8.65439	2.55402e-17	1.33782e-16
E_Cellular_stress	seurat_clusters0 - seurat_clusters3	-0.00729914	0.0319596	4191.15	-0.228386	0.819357	0.919687
E_Cellular_stress	seurat_clusters0 - seurat_clusters4	0.0430094	0.0332557	3546.7	1.29329	0.244993	0.345503
E_Cellular_stress	seurat_clusters1 - seurat_clusters2	0.192929	0.0177535	42400.4	10.8671	1.79708e-26	1.18607e-25
E_Cellular_stress	seurat_clusters1 - seurat_clusters3	0.0440911	0.0330037	4259.67	1.33594	0.244993	0.345503
E_Cellular_stress	seurat_clusters1 - seurat_clusters4	0.0943996	0.0342745	3610.2	2.75422	0.0104233	0.0216333
E_Cellular_stress	seurat_clusters2 - seurat_clusters3	-0.148838	0.0344407	4734.59	-4.32158	5.26984e-05	0.000147377
E_Cellular_stress	seurat_clusters2 - seurat_clusters4	-0.0985297	0.036017	3907.13	-2.73564	0.0104233	0.0216333
E_Cellular_stress	seurat_clusters3 - seurat_clusters4	0.0503085	0.0450654	2803.62	1.11635	0.293744	0.397277
E_Inflammatory_responses	seurat_clusters0 - seurat_clusters1	0.0424518	0.00709996	197713	5.97917	4.49325e-09	1.74444e-08
E_Inflammatory_responses	seurat_clusters0 - seurat_clusters2	-0.102814	0.00909169	51469.2	-11.3086	6.44836e-29	4.626e-28
E_Inflammatory_responses	seurat_clusters0 - seurat_clusters3	0.0177629	0.017684	4574.5	1.00446	0.394011	0.507905
E_Inflammatory_responses	seurat_clusters0 - seurat_clusters4	0.0289494	0.0184187	3813.72	1.57174	0.19349	0.291561
E_Inflammatory_responses	seurat_clusters1 - seurat_clusters2	-0.145266	0.0100022	42497.5	-14.5233	1.12169e-46	1.76265e-45
E_Inflammatory_responses	seurat_clusters1 - seurat_clusters3	-0.024689	0.0183769	4670.23	-1.34348	0.255973	0.359452
E_Inflammatory_responses	seurat_clusters1 - seurat_clusters4	-0.0135024	0.0191096	3899.54	-0.706577	0.533191	0.661477
E_Inflammatory_responses	seurat_clusters2 - seurat_clusters3	0.120577	0.0190748	4862.55	6.32127	7.06572e-10	2.9515e-09
E_Inflammatory_responses	seurat_clusters2 - seurat_clusters4	0.131764	0.0199951	3965.26	6.58978	1.66115e-10	7.11922e-10
E_Inflammatory_responses	seurat_clusters3 - seurat_clusters4	0.0111865	0.0249968	2773.99	0.447519	0.654535	0.768671
