## Supplementary material for "Protein folding stress shapes microglial phenotype in progressive supranuclear palsy": Data S4

### Sheet: SC0_PSPvsCtrl_REACTOME
pathway	pval	padj	log2err	ES	NES	size	leadingEdge
REACTOME_EUKARYOTIC_TRANSLATION_ELONGATION	3.44046e-10	1.02411e-07	0.814036	0.599651	2.40807	89	RPL41,RPL26,RPL11,RPL34,RPS27,RPS27A,RPS28,RPS27L,RPL24,RPS18,RPS4X,FAU,RPS8,RPL36AL,RPS19,RPL32,RPL39,RPL6,EEF1A1,RPL19,RPL13,RPL27A,RPS21,RPS23,RPS14,RPS15A,RPL36A,RPL12,RPL10,RPL3,RPL35A,RPL18A,RPS15,RPL30,RPL15,RPL5,RPS2,RPL29,RPS16,RPLP1,RPL38,RPS10,RPS20,RPL35,RPS25,RPL22L1,RPLP2,RPL23,RPL14,EEF1B2,RPL37,RPS24,RPL18,RPL13A,RPS11,RPS17,RPS3A,RPL22,RPS12,RPL17
REACTOME_HSF1_ACTIVATION	4.21514e-05	0.00121423	0.557332	0.681777	2.1396	26	DNAJB1,HSPB1,HSP90AA1,HSPH1,RPA3,HSPA1B,TNFRSF21,HSBP1,MRPL18,HSPA1A,PTGES3,HSP90AB1,EEF1A1
REACTOME_CHEMOKINE_RECEPTORS_BIND_CHEMOKINES	2.07111e-05	0.00063776	0.57561	0.788223	2.10203	15	CCL3L3,CX3CR1,CXCL12,CCL3,CCL2,CXCR4
REACTOME_MEIOTIC_RECOMBINATION	1.51387e-05	0.000500698	0.593325	0.59262	2.08211	45	H4C3,H3-3B,RPA3,MSH4,H2BC21,H2AJ,H2BC5,H2AC7,RAD51C,H2AC6,H2BC8,H2BC4,BRCA2,H2AC8,MRE11,ATM
REACTOME_CLASS_A_1_RHODOPSIN_LIKE_RECEPTORS	5.56335e-06	0.000207086	0.610527	0.52938	2.05396	74	CCL3L3,CX3CR1,LPAR6,P2RY13,CXCL12,GPR183,C3AR1,TSHR,HRH1,P2RY12,CCL3,LPAR1,SUCNR1,CYSLTR1,ADRB2
REACTOME_MRNA_SPLICING	1.62621e-07	1.11708e-05	0.690132	0.422396	1.88867	205	BCAS2,DDX5,SF3B1,SRSF7,HNRNPA3,SRSF5,SF1,U2SURP,PRPF18,PLRG1,HNRNPA2B1,PNN,RNPC3,RNF113A,EIF4A3,SRSF10,HNRNPD,SNRNP70,U2AF1L4,SF3B4,TRA2B,SNRPD3,LENG1,SNRNP48,RBM25,SRRT,SRSF2,PPIE,RBMX,LUC7L3,ZNF830,DHX16,SF3B5,CRNKL1,RBM39,PRPF38A,CWC22,SYF2,HNRNPR,DHX9,RBM22,LSM3,SMU1,FAM50A,CDC5L,PPIL3,POLR2C,FUS,POLR2K,GPKOW,RBM5,ACIN1,DDX46,SRSF1,NCBP2,SNRNP27,PHF5A,HSPA8,STEEP1,HNRNPH1,LSM4,MTREX,SNRNP25,D…
REACTOME_ATF4_ACTIVATES_GENES_IN_RESPONSE_TO_ENDOPLASMIC_RETICULUM_STRESS	0.00437083	0.0348496	0.407018	0.564466	1.72444	24	EXOSC8,HERPUD1,CEBPB,EXOSC3,EXOSC1,CCL2,EXOSC7,NFYB,ATF3,EXOSC4,EXOSC2,CEBPG
REACTOME_ANTIGEN_PROCESSING_CROSS_PRESENTATION	0.00608174	0.0409074	0.407018	0.389181	1.56179	88	MRC1,CD14,UBC,TLR4,B2M,MRC2,HLA-A,RPS27A,HMGB1,HLA-B,TLR1,SEM1,HLA-E,SEC61A1,BTK,PSMA3,PSMD6,IKBKB,HLA-C,PSMA2
REACTOME_MITOCHONDRIAL_TRANSLATION	0.0074564	0.0472674	0.407018	0.392397	1.53231	80	MRPL18,MRPL43,MTIF3,MRPL16,MRPL33,MRPS31,MRPL27,MRPL35,MRPL36,MRPL44,MRPS34,MRPS9,MRPL15,MRPL57,MRPS16,MRPL42,MRPL46,MRPS12,ERAL1,MRPL12,MRPL17,MRPS22,MRPS11,MTFMT,MRPL50,MRPL32,MRPS21,MRPL30,MRPL39,MRPS35,MRPS23,MRPL14,MRPS18C,MTRF1L,MRPS26,MRPL58,MRPS33,MRPL22,MRPS28,MRPL13,GFM1,MRPS5,GFM2,MRPL24,MRPS7,MRPL28,MRPS18A,MRPS30,MRRF
REACTOME_DISEASES_OF_SIGNAL_TRANSDUCTION_BY_GROWTH_FACTOR_RECEPTORS_AND_SECOND_MESSENGERS	0.00794334	0.0492597	0.38073	-0.267275	-1.32757	333	CALM1,PIM1,STAT3,HDAC4,ETV6,PAPSS1,PIK3AP1,LRRFIP1,CUX1,PTPN12,RBPJ,ESR1,CSNK1A1,MAP2K1,GRB2,ADAM17,IQGAP1,RAP1A,TBL1XR1,DCTN1,NF1,AGO4,CSK,SND1,JAG2,CBL,CUL1,TGFBR1,PIK3CB,GSK3B,MAPK1,AKAP9,LYN,RB1,AP3B1,NCOR2,MECP2,CDK8,KLC1,BCL2A1,ACTG1,PIK3R3,DUSP10,PPP2CB,MPRIP,AGO3,ATG7,MSN,PIK3R5,TPM4,GOLGA4,RAC2,MAPKAP1,RNF213,BCL2L1,HDAC1,PLCG1,LMO7,ITGB3,PSMD14,MTOR,POLR2J,MARK3,AGK,PPP2R5E,GTF2F1,TGFB1…
REACTOME_SIGNALING_BY_INTERLEUKINS	0.00124909	0.0150735	0.45506	-0.29887	-1.46956	310	IFNLR1,RORA,RPS6KA2,JAK3,APP,NLRC5,PIM1,STAT3,ALPK1,NOD2,IL21R,VIM,PTK2B,PTPN2,MAPK10,ANXA2,HIF1A,MAP3K8,IL15,GSTO1,PTPN12,MAPK14,BCL6,MAP2K1,GRB2,ALOX5,LGALS9,IL15RA,LMNB1,CFL1,TALDO1,HCK,CBL,CUL1,PIK3CB,PTPN7,MAPK1,MAP2K3,PTPN9,LYN,RPS6KA1,STX1A,SOD1,VAMP2,F13A1,TNFRSF1B,PIK3R3,PPP2CB,RPS6KA3,IL10RB,HMOX1,BCL2,MSN,NFKB1,IRAK1,BCL2L1,CD4,IL4R,RALA,IL17RA,TRAF2,YWHAZ,MAP2K7,PSMD14,SMARCA4,HAVCR2,…
REACTOME_TRANSPORT_OF_SMALL_MOLECULES	6.60638e-05	0.00164819	0.538434	-0.293401	-1.48253	396	SLC11A1,ATP2B4,CALM1,RUNX1,MCUB,SLC36A1,SLC2A9,TSC22D3,APOC1,TRPM2,SLC6A6,SLC1A3,SLC31A1,PRKACB,ATP11A,TTYH3,SLC44A2,SLC9A7,SLC11A2,SLC20A1,SLC20A2,MAGT1,NIPAL2,LPL,PRKAR1B,SLC24A4,NIPAL3,STEAP3,GLTP,ADCY3,SLC12A6,ESYT2,WNK1,UNC79,SOAT1,SLC41A2,NCEH1,ABCC1,CUL1,ATP1A1,SLC7A5,LRRC8D,STOM,TRPC1,GNB1,ADD2,TRPV2,BSG,ATP6V1C1,ATP8A1,TRPC3,ASPH,ABCD1,VLDLR,LRRC8B,HMOX1,SLC7A7,SLC7A1,ABCC10,SLC26A7,SLC9…
REACTOME_METABOLISM_OF_VITAMINS_AND_COFACTORS	0.00590071	0.0402239	0.407018	-0.341515	-1.49551	129	PARP9,CALM1,CYB5R3,PARP14,GSTO1,ALDH1L2,PARP4,LPL,MTHFS,SLC25A16,RNLS,ABCC1,LRP8,MTHFD1L,RDH11,TPK1,AASDHPPT,LRP1,GPC3,PDXK,SDC2,SLC25A19,PC,VNN2,PCCA,COQ4,ABCD4,BST1,ACACA,PARP10,PANK3,NADK,PARP6,LMBRD1,COQ2,RETSAT,NMNAT1,PDSS1,LRP12,DCAKD,VKORC1L1,PDSS2,NAMPT,DHFR2,COQ8B,APOC2
REACTOME_SIGNALING_BY_RECEPTOR_TYROSINE_KINASES	5.62891e-05	0.00148845	0.557332	-0.309722	-1.53424	331	RPS6KA2,JAK3,NCK2,DOCK3,CALM1,PTPRO,ITGAV,PRKCE,STAT3,TNS3,ANOS1,DNM1,PTK2B,PTPN2,PRKACB,HIF1A,PTPN1,SPP1,PTPN12,MAPK14,PXN,ESR1,MAP2K1,GRB2,ADAM17,CTNNA1,AXL,RAP1A,MAPK13,DLG4,ITPR1,SHB,CSK,SH2B2,CBL,RALGDS,PIK3CB,CTSD,MAPK1,PRKCZ,LYN,TCF12,NRP1,EPS15,NEDD4,WASF1,ATP6V1C1,RPS6KA1,DNM2,SPINT2,ACTG1,GIPC1,ROCK1,PIK3R3,PPP2CB,RANBP9,RPS6KA3,RBFOX2,TNK2,MAPKAP1,RALA,HDAC1,PTPRJ,PAK1,INSR,SHC3,ATP6V0…
REACTOME_EXTRACELLULAR_MATRIX_ORGANIZATION	0.00378403	0.0310013	0.431708	-0.355947	-1.55575	122	APP,DST,ACTN1,DTNB,DTNA,ITGAV,UTRN,SPP1,TGFB2,ADAM17,CAPN2,ADAMTS2,SNTB1,CAPNS1,PHYKPL,EMILIN2,PLEC,ITGAL,CTSD,SH3PXD2A,F11R,BSG,ACTG1,SDC2,ADAM15,SERPINE1,CD44,COL15A1,LTBP2,CAPN5,CAPNS2,ITGB3,DDR2,CAST,CTSB,TGFB1,LTBP4,ITGA4,PLOD3
REACTOME_TRANSPORT_TO_THE_GOLGI_AND_SUBSEQUENT_MODIFICATION	0.000777794	0.0105238	0.477271	-0.359727	-1.60736	143	MAN1A1,SPTAN1,ANKRD28,DYNC1H1,FUT8,ANK2,B4GALT5,TRAPPC5,MGAT4A,DYNLL2,DCTN1,TRAPPC9,RAB1A,COG5,CTSC,COG1,RAB1B,SPTBN5,ANK3,TRAPPC1,LMAN2,COPE,CTSZ,ARF3,GOLGA2,SEC22A,CNIH1,SEC24D,SERPINA1,SEC31B,TMED2,COG6,SEC23IP,TMED3,ACTR1A,MCFD2,COG4,ST6GAL1,COG7,COPZ1,STX5,GOLGB1,TFG,GBF1,TRAPPC10,LMAN2L,PPP6R1,MAN1C1,SEC23A,MAN1A2
REACTOME_AEROBIC_RESPIRATION_AND_RESPIRATORY_ELECTRON_TRANSPORT	7.70986e-05	0.00181182	0.538434	-0.341709	-1.61995	229	MT-CO2,MT-ND5,MT-ND4,LYRM4,MT-CO1,NDUFAF2,MT-ND2,MT-ATP6,MT-ATP8,LDHB,CS,NDUFC2,NDUFA3,ME3,ATP5ME,MT-CYB,COX4I1,DMAC1,MT-CO3,PDP1,ATP5MC1,OGDH,SUCLG2,COX7A2,NDUFA4,MT-ND3,UQCRB,NDUFB6,ATP5F1B,MT-ND1,ATP5MF,SCO2,SDHB,RANBP9,COX6A1,UCP2,PKM,COX8A,NDUFC1,ATP5PF,LYRM7,MPC2,SLC25A11,COX7B,PC,UQCC1,ATP5MK,COX7A2L,NDUFS4,LDHA
REACTOME_SENSORY_PERCEPTION	0.00256843	0.0231793	0.431708	-0.391734	-1.63668	90	PCLO,CALM1,CACNB2,SPTAN1,DNAJC5,EPS8,LPL,ADCY3,KCNMA1,LRP8,DHRS3,RDH11,GNB1,LRP1,STX1A,VAMP2,GSN,ACTG1,GPC3,SDC2,NMT1,MYO7A,MSN,OR3A2
REACTOME_HEMOSTASIS	3.02705e-06	0.000150176	0.627257	-0.326549	-1.63795	363	ATP2B4,FGR,DOCK3,APP,CALM1,LCP2,ACTN1,DGKG,RAPGEF4,ITGAV,PRKCE,LHFPL2,PRKCH,KIF16B,PLCG2,ABHD12,ANXA2,PRKACB,KIF1B,PTPN1,TGFB2,GNAQ,MAPK14,GRB2,DGKH,PDPN,PRKAR1B,RAP1A,DOCK11,RACGAP1,GNA12,ITPR1,CD99L2,CFL1,CSK,SH2B2,KCNMA1,CYRIB,DOCK5,LRP8,PIK3CB,ITGAL,GAS6,MAPK1,PRKCZ,SLC7A5,PLAUR,LYN,F11R,GNB1,BSG,TRPC3,DOCK2,SOD1,KLC1,F13A1,ACTN4,CD58,SDC2,PIK3R3,PPP2CB,SERPINE1,CD44,SLC7A7,DAGLA,PIK3R5,RAC2,…
REACTOME_NEUTROPHIL_DEGRANULATION	3.43981e-06	0.000161671	0.627257	-0.325142	-1.63845	372	SLC11A1,PADI2,FGR,IGF2R,ITGAV,CLEC5A,TSPAN14,LTA4H,GPI,TLR2,TRPM2,SPTAN1,CYB5R3,MVP,SIGLEC9,CPPED1,ANXA2,RAB27A,ATP11A,DBNL,PYGL,COTL1,SLC44A2,DNAJC5,C3,TOM1,MAPK14,DYNC1H1,NDUFC2,MAGT1,LILRB3,FCGR2A,CRACR2A,SRP14,ALOX5,IQGAP1,RAP1A,ACP3,DOK3,RAB10,RAB7A,CHI3L1,SDCBP,ITGAL,CTSD,MAPK1,PLAUR,ADGRE5,CD300A,GCA,STOM,CTSC,RAB31,ATP8A1,DOCK2,UNC13D,CAB39,CD58,TNFRSF1B,GSN,ROCK1,PDXK,CD44,LAIR1,ATG7,NFK…
REACTOME_MITOCHONDRIAL_PROTEIN_DEGRADATION	0.00225076	0.0209367	0.431708	-0.39413	-1.64089	89	APP,MT-CO2,MT-ND5,ARG2,MT-CO1,MT-ND2,MT-ATP6,CS,COX4I1,GLUD1,OGDH,SUCLG2,NDUFB6,ATP5F1B,MT-ND1
REACTOME_MEMBRANE_TRAFFICKING	3.05169e-08	2.72516e-06	0.719513	-0.328198	-1.69325	497	DENND3,IGF2R,APP,CALM1,MAN1A1,TBC1D16,WNT5A,CYTH1,KIF16B,TBC1D14,BICD1,SPTAN1,DNM1,STX6,DENND1B,RAB27A,GRK3,KIF1B,CUX1,ANKRD28,EXOC6,MYO6,ITSN1,DYNC1H1,ANK2,PRKAG2,GRB2,TRAPPC5,BLOC1S1,DYNLL2,RACGAP1,DAB2,DCTN1,RAB10,TRAPPC9,RAB7A,RAB8B,CBL,RABGEF1,GDI1,RAB1A,GAPVD1,GABARAPL2,COG5,ACTR3,DENND2D,AP3B1,EPS15,CTSC,RAB31,TBC1D1,YWHAG,VPS37A,ARL1,DNM2,TRAPPC12,VAMP2,KLC1,AP1S3,TBC1D2,ARPC2,ACTG1,COG1,…
REACTOME_RHO_GTPASE_CYCLE	8.65284e-07	4.82937e-05	0.659444	-0.339892	-1.69619	350	NCK2,DOCK3,FARP1,DST,ACTN1,ARHGAP26,SPATA13,WIPF3,BASP1,CHN2,FMNL2,SPTAN1,VIM,EPSTI1,PTK2B,MYO9B,FLOT2,SRGAP3,TAOK3,MYO6,ITSN1,CPNE8,PLXNA1,ARHGAP42,GIT2,GRB2,WDR81,IQGAP1,STEAP3,ECT2,PLXND1,GFOD1,DOCK11,CCDC88A,RACGAP1,LMNB1,PREX1,TEX2,FGD4,ARHGAP30,CSK,ARHGAP18,DOCK5,AKAP12,OBSCN,ARHGAP10,RAB7A,STK38,FLOT1,SH3PXD2A,NSFL1C,STOM,WASF1,ARHGEF10,ARHGEF10L,DOCK2,ALDH3A2,ACTG1,ROCK1,ARHGAP31,STARD13,…
REACTOME_LEISHMANIA_INFECTION	0.000215958	0.00385701	0.518848	-0.394512	-1.73522	124	FGR,APP,CALM1,CD163,WNT5A,WIPF3,PLCG2,MYO9B,PRKACB,C3,MAPK14,FCGR2A,GRB2,ADAM17,PSTPIP1,PRKAR1B,ADCY3,MYO10,ITPR1,HCK,MAPK1,ACTR3,LYN,WASF1,GNB1,ARPC2,ACTG1,RHBDF2,HMOX1,NFKB1,ABL1,GNG5,PLCG1,MYO5A,PRKAR2A,WASF3
REACTOME_MITF_M_DEPENDENT_GENE_EXPRESSION	0.0015541	0.017564	0.45506	-0.427226	-1.74605	75	MITF,RAB27A,MAPK14,PXN,AGO4,ATP6V1C1,BCL2A1,SERPINE1,AGO3,BCL2,HDAC1,SS18L1,ATP6V0C,MYO5A,SMARCA4,BCL7C,ARID1A,GMPR,SMARCC1,ATP6V1H,ATP6V0D1,DIAPH1,SMARCD3,DICER1,CCND1,SIN3A
REACTOME_RHO_GTPASES_ACTIVATE_NADPH_OXIDASES	0.00450543	0.0354761	0.407018	-0.593593	-1.7592	19	MAPK14,PIN1,MAPK1,PRKCZ,RAC2,PRKCB,NOXA1,S100A8
REACTOME_MODULATION_OF_HOST_RESPONSES_BY_IFN_STIMULATED_GENES	0.0075162	0.0472674	0.407018	-0.618677	-1.77558	17	IFI44L,FKBP5,IFI44,TRIM25
REACTOME_INTERLEUKIN_2_FAMILY_SIGNALING	0.00541673	0.0377902	0.407018	-0.544451	-1.80714	31	JAK3,STAT3,IL21R,PTK2B,IL15,GRB2,LGALS9,IL15RA,PIK3CB,PIK3R3
REACTOME_GROWTH_HORMONE_RECEPTOR_SIGNALING	0.00467076	0.0354761	0.407018	-0.653123	-1.82688	15	STAT3,PTPN1,ADAM17,MAPK1,LYN,PRLR,SOCS3,JAK2
REACTOME_PLATELET_ACTIVATION_SIGNALING_AND_AGGREGATION	4.93715e-06	0.000200403	0.610527	-0.396504	-1.82914	172	APP,CALM1,LCP2,ACTN1,DGKG,RAPGEF4,PRKCE,LHFPL2,PRKCH,PLCG2,ABHD12,PTPN1,TGFB2,GNAQ,MAPK14,GRB2,DGKH,PDPN,RAP1A,GNA12,ITPR1,CFL1,CSK,CYRIB,PIK3CB,GAS6,MAPK1,PRKCZ,LYN,GNB1,TRPC3,SOD1,F13A1,ACTN4,PIK3R3,SERPINE1,DAGLA,PIK3R5,RAC2,PHACTR2,GNG5,FERMT3,WDR1,ITGB3,YWHAZ,TBXA2R,OLA1,PRKCB
REACTOME_EPHB_MEDIATED_FORWARD_SIGNALING	0.00210532	0.0202156	0.431708	-0.541678	-1.82945	33	LIMK2,LIMK1,ITSN1,EPHB6,CFL1,ACTR3,LYN,EPHB1,ARPC2,ACTG1,ROCK1,SDC2,EPHB2,PAK1
REACTOME_REGULATION_OF_MITF_M_DEPENDENT_GENES_INVOLVED_IN_APOPTOSIS	0.00425743	0.0342512	0.407018	-0.658247	-1.84121	15	MITF,AGO4,BCL2A1,AGO3,BCL2,HDAC1,DICER1,SIN3A
REACTOME_RAB_GEFS_EXCHANGE_GTP_FOR_GDP_ON_RABS	0.00026879	0.00452886	0.498493	-0.447576	-1.85619	80	DENND3,DENND1B,RAB27A,TRAPPC5,RAB10,TRAPPC9,RAB7A,RAB8B,RABGEF1,GDI1,RAB1A,GAPVD1,DENND2D,RAB31,TRAPPC12,RIN3,RAB38,RAB1B,DENND1A,TRAPPC1,RAB35,RAB12,SBF2,RAB6A,DENND4A,CCZ1B,CHML,CHM,MON1A,RAB3GAP2,RAB18,ALS2,TRAPPC13,DENND6A,TRAPPC10,SBF1
REACTOME_SUMOYLATION_OF_INTRACELLULAR_RECEPTORS	0.0021927	0.0206114	0.431708	-0.606675	-1.87907	22	RORA,PPARG,HDAC4,ESR1,VDR,PIAS1,RXRA,PPARA
REACTOME_MISCELLANEOUS_TRANSPORT_AND_BINDING_EVENTS	0.00185202	0.0185826	0.45506	-0.680354	-1.90305	15	MAGT1,NIPAL2,NIPAL3,LRRC8D,ADD2,LRRC8B
REACTOME_MITOCHONDRIAL_BIOGENESIS	5.6671e-05	0.00148845	0.557332	-0.459713	-1.90878	86	CALM1,MT-ATP6,MT-ATP8,MAPK14,ATP5ME,PRKAG2,PPARGC1B,GLUD1,TBL1XR1,CHD9,SIRT5,ATP5MC1,CHCHD3,CRTC3,ATP5F1B,ATP5MF,CRTC1,CHCHD6,RXRA,ATP5PF,PRKAB1,HELZ2,ATP5MK,ESRRA,PPARA,CARM1,ATP5F1C,ATP5F1E,SMARCD3,TFB1M,PPRC1,ATP5F1A,NCOA6,NCOR1,ATP5MC3,MTX2,MICOS13
REACTOME_MATURATION_OF_SARS_COV_2_NUCLEOPROTEIN	0.00160645	0.017564	0.45506	-0.683457	-1.91173	15	PARP9,PARP14,PARP4,CSNK1A1,GSK3B
REACTOME_CARDIAC_CONDUCTION	0.000641951	0.00883496	0.477271	-0.524712	-1.92548	45	ATP2B4,CALM1,CACNB2,KCNIP1,KCNK13,KCNE1,ITPR1,ATP1A1,AKAP9,TRPC1,ASPH,STIM1,KCNK6,FGF13,ATP1B3,KCNQ1,CACNB1,HIPK2,KCNIP2,ATP2A2,ORAI2
REACTOME_PLATELET_SENSITIZATION_BY_LDL	0.00121187	0.0148247	0.45506	-0.683256	-1.93302	16	FGR,MAPK14,LRP8,PPP2CB,PPP2R5E,PPP2R5B,PPP2R5C,PPP2R5D,PTPN11,PPP2CA
REACTOME_INTEGRATION_OF_ENERGY_METABOLISM	0.000147599	0.00280438	0.518848	-0.49641	-1.94205	63	CACNB2,RAPGEF4,PRKACB,GNAQ,PRKAG2,ACSL4,PRKAR1B,IQGAP1,RAP1A,ADCY3,CACNA1A,ITPR1,TALDO1,ACSL3,TKT,GNB1,STX1A,VAMP2,PPP2CB,GNG5,CACNB3,PRKAR2A
REACTOME_CDC42_GTPASE_CYCLE	4.03187e-06	0.000171451	0.610527	-0.456327	-1.96759	117	FARP1,ARHGAP26,SPATA13,WIPF3,FMNL2,MYO9B,SRGAP3,ITSN1,CPNE8,ARHGAP42,GIT2,WDR81,IQGAP1,STEAP3,ECT2,DOCK11,RACGAP1,PREX1,FGD4,ARHGAP30,ARHGAP10,RAB7A,SH3PXD2A,STOM,ARHGEF10,ARHGAP31,STARD13,ABR,FGD3,FNBP1,CHN1,PAK1,SRGAP1,ARHGEF11
REACTOME_CHONDROITIN_SULFATE_DERMATAN_SULFATE_METABOLISM	0.000584412	0.00828381	0.477271	-0.601464	-1.96917	29	XYLT1,DSE,CHST11,CHSY1,CHST15,XYLT2,GPC3,SDC2,CSGALNACT2,CSGALNACT1,ARSB,HEXB
REACTOME_CELLULAR_RESPONSES_TO_MECHANICAL_STIMULI	6.82902e-05	0.00164819	0.538434	-0.495084	-1.99961	72	CALM1,CACNB2,ITGAV,ANXA2,PRKACB,PTPN1,SPP1,GNAQ,CAPN2,PRKAR1B,ADCY3,CAPNS1,PIK3CB,GNB1,PANX1,NFKB1,MAPKAP1,ABL1,GNG5,CAPNS2,ITGB3,CACNB3,MTOR,PRKAR2A,TRPV4,PRR5,IKBKE,ITGB1,CACNB1,GNG10,GNG12
REACTOME_L1CAM_INTERACTIONS	1.83382e-05	0.000584858	0.57561	-0.519911	-2.05161	66	ALCAM,RPS6KA2,ITGAV,SPTAN1,DNM1,ANK2,MAP2K1,DLG4,NUMB,SDCBP,MAPK1,NRP1,RPS6KA1,DNM2,SHTN1,ACTG1,RANBP9,RPS6KA3,MSN,EPHB2,SPTBN5,ANK3,PAK1,ITGB3,CD24,AP2A2,DLG1,DPYSL2,CSNK2B,CLTC,ITGB1,AP2S1
REACTOME_NEURONAL_SYSTEM	2.68002e-08	2.65917e-06	0.733762	-0.464516	-2.10453	152	RTN3,RPS6KA2,SIPA1L1,CALM1,CACNB2,KCNK13,SLC1A3,FLOT2,PRKACB,DBNL,DNAJC5,MYO6,GRIK5,PRKAG2,PRKAR1B,ADCY3,DLG4,CACNA1A,KCNMA1,PRKAA1,MAPK1,FLOT1,UNC13B,GNB1,GRIN2D,RPS6KA1,STX1A,KCNC3,VAMP2,RPS6KA3,PANX1,PPM1F,PRKAB1,GNG5,GABRR2,CACNB3,KCNJ5,GABRA3,EPB41,PRKAR2A,PRKCB,AP2A2,COMT,DLG1,KCNK6,PRKX
REACTOME_TP53_REGULATES_METABOLIC_GENES	5.56557e-06	0.000207086	0.610527	-0.536469	-2.1591	70	MT-CO2,GPI,MT-CO1,TIGAR,PRKAG2,TP63,COX4I1,MT-CO3,AGO4,PRKAA1,COX7A2,NDUFA4,YWHAG,SCO2,AGO3,COX6A1,COX8A,PRKAB1,PRDX1,COX7B,YWHAZ,MTOR,COX7A2L,RPTOR
REACTOME_CYTOPROTECTION_BY_HMOX1	6.05471e-06	0.000216274	0.610527	-0.590497	-2.19543	47	MT-CO2,STAT3,MT-CO1,HM13,BACH1,COX4I1,TBL1XR1,CHD9,MT-CO3,ABCC1,COX7A2,NDUFA4,NCOR2,RXRA,HMOX1,COX6A1,COX8A,COX7B,HELZ2,COX7A2L,PPARA
REACTOME_CELL_CELL_COMMUNICATION	5.46337e-11	3.28834e-08	0.851339	-0.624999	-2.56643	78	NCK2,DST,CADM1,ACTN1,PATJ,SPTAN1,PTK2B,RSU1,NECTIN2,CADM2,ZEB2,FYB1,LIMS1,PXN,GRB2,CTNNA1,IQGAP1,AGO4,PLEC,PIK3CB,CLDN12,F11R,PARVB,ACTN4,ACTG1,VASP,AGO3,AFDN,KIRREL3,FERMT2
