## Supplementary material for "Protein folding stress shapes microglial phenotype in progressive supranuclear palsy": Data S10

### Sheet: 1. All_cells ligand expression
celltype	gene	baseMean	log2FC	lfcSE	stat	pvalue	padj
Astrocyte	ADM	4.61069	0.187152	1.20541	0.15526	0.876616	0.998802
SC0	ADM	0
SC1	ADM	0.043544	0.313733	4.11878	0.0761712	0.939283	0.999755
SC2	ADM	0.290185	0.306503	3.96682	0.0772666	0.938411	0.99992
SC3	ADM	0
SC4	ADM	0
Endothelial cell	ADM	1.14495	2.25495	1.66943	1.35073	0.176782	0.999727
GABAergic neuron	ADM	1.86902	1.6981	1.44074	1.17863	0.238546	0.981726
Glutamatergic neuron	ADM	0.263121	-1.48201	2.83156	-0.523388	0.600704	0.871493
OPC	ADM	0.354586	1.22775	4.05174	0.303017	0.761877	0.999475
Oligodendrocyte	ADM	0.376532	-1.63774	4.04034	-0.405348	0.685222	0.999691
Pericyte	ADM	1.26984	0.0448387	1.38595	0.0323522	0.974191	0.99976
Astrocyte	ANGPTL2	1.32611	3.19967	1.53926	2.0787	0.0376445	0.998802
SC0	ANGPTL2	0.59636	3.08421	4.00368	0.770344	0.441096	0.994155
SC1	ANGPTL2	0
SC2	ANGPTL2	0
SC3	ANGPTL2	0
SC4	ANGPTL2	0
Endothelial cell	ANGPTL2	0.18489	-0.338373	4.11083	-0.0823126	0.934398	0.999727
GABAergic neuron	ANGPTL2	14.4927	1.08695	0.558952	1.94461	0.0518213	0.724515
Glutamatergic neuron	ANGPTL2	3.68765	0.508379	1.5265	0.333036	0.739107	0.899935
OPC	ANGPTL2	42.6771	0.0936622	0.371862	0.251874	0.801139	0.999475
Oligodendrocyte	ANGPTL2	124.246	-0.138209	0.653486	-0.211495	0.832501	0.999691
Pericyte	ANGPTL2	0.886828	-0.246042	2.27767	-0.108023	0.913977	0.99976
Astrocyte	BDNF	0.0177329	1.19	4.10538	0.289864	0.77192	0.998802
SC0	BDNF	0.472115	-0.543889	4.0399	-0.134629	0.892905	0.994155
SC1	BDNF	0
SC2	BDNF	0
SC3	BDNF	0
SC4	BDNF	0
Endothelial cell	BDNF	0.211677	-1.31734	4.08381	-0.322575	0.747017	0.999727
GABAergic neuron	BDNF	1.25404	0.458823	1.65159	0.277807	0.78116	0.999872
Glutamatergic neuron	BDNF	51.8313	2.13629	0.798654	2.67486	0.00747607	0.662195
OPC	BDNF	1.05395	1.51077	2.55999	0.590148	0.555091	0.999475
Oligodendrocyte	BDNF	6.75709	2.31065	0.697221	3.31408	0.000919451	0.189704
Pericyte	BDNF	0
Astrocyte	BMP7	131.221	0.497628	0.384867	1.29299	0.196016	0.998802
SC0	BMP7	0
SC1	BMP7	0
SC2	BMP7	0
SC3	BMP7	0
SC4	BMP7	0
Endothelial cell	BMP7	0.276107	-1.26455	4.08789	-0.309341	0.757062	0.999727
GABAergic neuron	BMP7	25.2581	-0.576089	0.553582	-1.04066	0.298035	0.999872
Glutamatergic neuron	BMP7	1.26675	-3.80542	2.27332	-1.67394	0.0941415	0.871493
OPC	BMP7	267.181	-0.305419	0.244325	-1.25005	0.211281	0.999475
Oligodendrocyte	BMP7	92.596	-0.252631	0.841623	-0.300171	0.764047	0.999691
Pericyte	BMP7	1.80609	-0.407574	1.48232	-0.274957	0.78335	0.99976
Astrocyte	CD226	7.01513	0.411078	0.796554	0.516071	0.605805	0.998802
SC0	CD226	70.7981	-0.715983	0.431921	-1.65767	0.0973838	0.994155
SC1	CD226	5.12707	-1.35113	0.822083	-1.64354	0.100271	0.999755
SC2	CD226	0.375072	-3.5567	4.01576	-0.885684	0.375788	0.99992
SC3	CD226	1.74815	-0.0619216	1.25746	-0.0492432	0.960726	0.999867
SC4	CD226	2.6423	0.335949	1.4509	0.231545	0.816891	0.999772
Endothelial cell	CD226	0.650789	2.23798	2.8712	0.779458	0.43571	0.999727
GABAergic neuron	CD226	25.076	-0.573917	0.486172	-1.18048	0.237809	0.980558
Glutamatergic neuron	CD226	23.4187	-0.0911098	0.736793	-0.123657	0.901587	0.960911
OPC	CD226	2.9897	0.230069	0.903649	0.254599	0.799033	0.999475
Oligodendrocyte	CD226	242.934	-0.520459	0.639892	-0.813356	0.416014	0.999691
Pericyte	CD226	1.15446	1.59697	1.8829	0.848144	0.396358	0.99976
Astrocyte	CD28	0.13445	0.219172	4.07968	0.0537227	0.957156	0.998802
SC0	CD28	0.356719	0.916131	3.98638	0.229815	0.818235	0.994155
SC1	CD28	0.0939645	0.609804	4.10876	0.148416	0.882015	0.999755
SC2	CD28	6.22724	2.58009	1.83687	1.40461	0.160137	0.99992
SC3	CD28	0.0906145	0.958673	4.06408	0.235889	0.813519	0.999867
SC4	CD28	0.158608	3.24108	4.70556	0.688776	0.490964	0.999772
Endothelial cell	CD28	0
GABAergic neuron	CD28	0.159969	-1.05708	4.10705	-0.257383	0.796883	0.999872
Glutamatergic neuron	CD28	0.0966852	-2.76852	4.07452	-0.679472	0.496839	0.871493
OPC	CD28	0.0459205	-1.0763	4.1251	-0.260915	0.794158	0.999475
Oligodendrocyte	CD28	0.448341	-2.24844	2.31652	-0.97061	0.331742	0.999691
Pericyte	CD28	0
Astrocyte	CNTN1	1084.04	0.381102	0.333285	1.14347	0.252844	0.998802
SC0	CNTN1	0
SC1	CNTN1	0
SC2	CNTN1	0
SC3	CNTN1	0
SC4	CNTN1	0
Endothelial cell	CNTN1	2.81999	-2.55514	2.5932	-0.985321	0.324466	0.999727
GABAergic neuron	CNTN1	4189.63	-0.0375401	0.34662	-0.108303	0.913755	0.999872
Glutamatergic neuron	CNTN1	3436.28	-0.242531	0.357937	-0.67758	0.498038	0.871493
OPC	CNTN1	2031.02	-0.128146	0.190263	-0.673521	0.500616	0.999475
Oligodendrocyte	CNTN1	233.182	1.35949	0.958549	1.41828	0.156109	0.999691
Pericyte	CNTN1	21.1386	0.299092	0.95493	0.313208	0.754123	0.99976
Astrocyte	DLL3	0.0725478	1.41902	4.10346	0.345811	0.729485	0.998802
SC0	DLL3	0
SC1	DLL3	0
SC2	DLL3	0
SC3	DLL3	0
SC4	DLL3	0
Endothelial cell	DLL3	0.0149387	-0.555281	4.12225	-0.134703	0.892846	0.999727
GABAergic neuron	DLL3	12.2548	1.33578	0.765054	1.74599	0.0808128	0.791349
Glutamatergic neuron	DLL3	7.74977	2.03332	1.21231	1.67723	0.093498	0.871493
OPC	DLL3	26.1111	-0.0632035	0.778902	-0.0811444	0.935327	0.999475
Oligodendrocyte	DLL3	0.582398	2.93478	3.74853	0.782913	0.433678	0.999691
Pericyte	DLL3	0
Astrocyte	EDIL3	1.01244	0.445096	1.898	0.234508	0.814591	0.998802
SC0	EDIL3	0.659503	0.349484	4.08702	0.0855106	0.931855	0.994155
SC1	EDIL3	0
SC2	EDIL3	0
SC3	EDIL3	0
SC4	EDIL3	0
Endothelial cell	EDIL3	2.94821	-4.55105	2.7655	-1.64565	0.0998364	0.999727
GABAergic neuron	EDIL3	1365.23	0.118436	0.350127	0.338266	0.735163	0.999872
Glutamatergic neuron	EDIL3	927.491	0.133131	0.433388	0.307186	0.758701	0.907086
OPC	EDIL3	1080.55	-0.265456	0.209982	-1.26418	0.206164	0.999475
Oligodendrocyte	EDIL3	20593.4	-0.629196	0.306414	-2.05342	0.0400322	0.932246
Pericyte	EDIL3	19.8434	0.502561	0.735347	0.683433	0.494333	0.99976
Astrocyte	EFNB3	0
SC0	EFNB3	0
SC1	EFNB3	0
SC2	EFNB3	0
SC3	EFNB3	0
SC4	EFNB3	0
Endothelial cell	EFNB3	0
GABAergic neuron	EFNB3	20.5118	0.14055	0.552117	0.254566	0.799059	0.999872
Glutamatergic neuron	EFNB3	38.5727	1.08759	0.895227	1.21488	0.224411	0.871493
OPC	EFNB3	0.834941	0.159709	2.25525	0.0708164	0.943544	0.999475
Oligodendrocyte	EFNB3	0.278404	0.760041	4.10836	0.184999	0.85323	0.999691
Pericyte	EFNB3	0
Astrocyte	FGF1	100.656	-1.10072	0.821176	-1.34042	0.180109	0.998802
SC0	FGF1	0
SC1	FGF1	0
SC2	FGF1	0
SC3	FGF1	0
SC4	FGF1	0
Endothelial cell	FGF1	0
GABAergic neuron	FGF1	54.1092	3.88226	1.13928	3.40764	0.000655266	0.190164
Glutamatergic neuron	FGF1	27.2909	0.238903	1.10599	0.216007	0.828982	0.932605
OPC	FGF1	14.6934	2.73942	0.90686	3.02077	0.00252132	0.238202
Oligodendrocyte	FGF1	1916.29	-0.258112	0.272363	-0.947677	0.343294	0.999691
Pericyte	FGF1	12.2864	0.628242	0.919016	0.683602	0.494226	0.99976
Astrocyte	IGF2	0
SC0	IGF2	0
SC1	IGF2	0
SC2	IGF2	0
SC3	IGF2	0
SC4	IGF2	0
Endothelial cell	IGF2	0.0184617	-0.541197	4.12221	-0.131288	0.895547	0.999727
GABAergic neuron	IGF2	0.215821	1.51117	3.85831	0.391665	0.695305	0.999872
Glutamatergic neuron	IGF2	0.0384179	-1.98926	4.0831	-0.487193	0.626122	0.871493
OPC	IGF2	0
Oligodendrocyte	IGF2	0
Pericyte	IGF2	1.33925	-0.186114	1.19292	-0.156015	0.876021	0.99976
Astrocyte	IGSF21	0
SC0	IGSF21	412.968	-0.359019	0.333296	-1.07718	0.2814	0.994155
SC1	IGSF21	47.8612	-0.532065	0.511504	-1.0402	0.298248	0.999755
SC2	IGSF21	10.6086	-2.17511	0.652082	-3.33563	0.000851055	0.220004
SC3	IGSF21	15.9213	0.845803	0.647983	1.30529	0.191795	0.999867
SC4	IGSF21	15.2851	-0.421618	0.708906	-0.594744	0.552015	0.999772
Endothelial cell	IGSF21	1.13163	-0.411042	1.94928	-0.210868	0.83299	0.999727
GABAergic neuron	IGSF21	306.509	-0.163393	0.420622	-0.388456	0.697679	0.999872
Glutamatergic neuron	IGSF21	596.938	0.141031	0.373879	0.377211	0.706017	0.888546
OPC	IGSF21	442.106	-0.434695	0.299102	-1.45334	0.14613	0.999475
Oligodendrocyte	IGSF21	1.59002	-2.77852	4.01437	-0.692143	0.488848	0.999691
Pericyte	IGSF21	1.47662	-0.774471	1.48724	-0.520742	0.602546	0.99976
Astrocyte	IL1A	0.0546041	0.420669	4.10082	0.102582	0.918295	0.998802
SC0	IL1A	10.2508	2.0541	0.760888	2.6996	0.0069422	0.299424
SC1	IL1A	1.29187	1.60608	1.64139	0.978488	0.327833	0.999755
SC2	IL1A	0.248977	-1.46314	4.09237	-0.357528	0.720696	0.99992
SC3	IL1A	0.119462	1.3642	4.05076	0.336777	0.736285	0.999867
SC4	IL1A	0.507596	0.704909	4.66259	0.151184	0.879831	0.999772
Endothelial cell	IL1A	0
GABAergic neuron	IL1A	0.121094	-0.12875	4.11676	-0.0312746	0.975051	0.999872
Glutamatergic neuron	IL1A	0.368361	-1.80481	2.54639	-0.708771	0.478466	0.871493
OPC	IL1A	0
Oligodendrocyte	IL1A	0.38529	1.86599	2.96637	0.62905	0.529316	0.999691
Pericyte	IL1A	0
Astrocyte	INHBA	1.00768	4.33785	1.88402	2.30245	0.0213099	0.998802
SC0	INHBA	2.51867	2.98319	2.00194	1.49015	0.136185	0.994155
SC1	INHBA	0.159881	-0.0180755	4.10824	-0.00439981	0.996489	0.999755
SC2	INHBA	0.100466	-0.135058	4.1199	-0.0327819	0.973849	0.99992
SC3	INHBA	0
SC4	INHBA	0.24215	3.30572	4.69573	0.703983	0.481443	0.999772
Endothelial cell	INHBA	0
GABAergic neuron	INHBA	3.27145	0.211246	1.03424	0.204253	0.838156	0.999872
Glutamatergic neuron	INHBA	17.2526	0.991242	0.713368	1.38952	0.164674	0.871493
OPC	INHBA	24.0164	-1.29667	0.567426	-2.28519	0.0223018	0.59548
Oligodendrocyte	INHBA	0.244037	-1.25794	4.0372	-0.311587	0.755354	0.999691
Pericyte	INHBA	0.102618	-0.941719	4.12278	-0.228419	0.819321	0.99976
Astrocyte	JAG1	6.67275	-0.183025	0.650951	-0.281165	0.778584	0.998802
SC0	JAG1	5.26312	1.85213	1.10452	1.67686	0.09357	0.994155
SC1	JAG1	0.317856	-1.93397	4.09771	-0.471965	0.636952	0.999755
SC2	JAG1	0.129232	0.512477	4.04926	0.126561	0.899288	0.99992
SC3	JAG1	0.195729	2.03643	4.02585	0.505837	0.612971	0.999867
SC4	JAG1	0
Endothelial cell	JAG1	2.78619	0.24413	0.806958	0.302531	0.762247	0.999727
GABAergic neuron	JAG1	42.7849	0.458074	0.371735	1.23226	0.217852	0.964405
Glutamatergic neuron	JAG1	43.0087	1.36517	0.778398	1.75382	0.0794621	0.871493
OPC	JAG1	35.2927	0.241588	0.446452	0.541127	0.58842	0.999475
Oligodendrocyte	JAG1	10.829	-0.501688	0.847185	-0.592182	0.553729	0.999691
Pericyte	JAG1	9.85167	0.142738	0.520997	0.273971	0.784107	0.99976
Astrocyte	LFNG	21.8831	-0.296257	0.544538	-0.544052	0.586406	0.998802
SC0	LFNG	1.3307	0.21941	2.07616	0.105681	0.915836	0.994155
SC1	LFNG	0.537669	-1.38931	3.43861	-0.404032	0.686189	0.999755
SC2	LFNG	0.392745	2.13119	3.97143	0.53663	0.591523	0.99992
SC3	LFNG	0.119462	1.3642	4.05076	0.336777	0.736285	0.999867
SC4	LFNG	0.572327	2.58255	4.69159	0.550465	0.582001	0.999772
Endothelial cell	LFNG	1.94188	2.31084	1.34124	1.72291	0.0849042	0.999727
GABAergic neuron	LFNG	0.877935	-1.11322	2.09156	-0.532243	0.594558	0.999872
Glutamatergic neuron	LFNG	0.107354	-3.01024	4.07351	-0.73898	0.459919	0.871493
OPC	LFNG	4.67035	-1.54662	1.01155	-1.52897	0.126272	0.999475
Oligodendrocyte	LFNG	5.38595	-3.96303	1.34593	-2.94445	0.00323525	0.357039
Pericyte	LFNG	1.06218	-2.43094	1.82785	-1.32995	0.183535	0.99976
Astrocyte	LRRC4	3.13901	1.75248	1.04982	1.66932	0.0950542	0.998802
SC0	LRRC4	17.6015	1.58637	0.506522	3.1319	0.00173679	0.126021
SC1	LRRC4	0.995939	1.44947	2.3386	0.619801	0.535389	0.999755
SC2	LRRC4	0.294892	1.6265	3.63604	0.447327	0.654639	0.99992
SC3	LRRC4	0.964558	1.63193	2.09802	0.777843	0.436662	0.999867
SC4	LRRC4	0.513959	2.46155	3.9274	0.626762	0.530815	0.999772
Endothelial cell	LRRC4	0.332329	-0.26494	3.85092	-0.0687991	0.94515	0.999727
GABAergic neuron	LRRC4	137.227	0.14058	0.28451	0.494114	0.621226	0.999872
Glutamatergic neuron	LRRC4	160.288	0.643259	0.792724	0.811454	0.417105	0.871493
OPC	LRRC4	14.4514	1.15805	0.7175	1.61401	0.106526	0.96005
Oligodendrocyte	LRRC4	3.63133	-2.23014	1.19887	-1.8602	0.0628566	0.999691
Pericyte	LRRC4	0.2553	1.52444	4.09161	0.372576	0.709464	0.99976
Astrocyte	LRRN1	67.404	0.250015	0.482362	0.518313	0.60424	0.998802
SC0	LRRN1	0
SC1	LRRN1	0
SC2	LRRN1	0
SC3	LRRN1	0.0398207	0.614275	4.07147	0.150873	0.880076	0.999867
SC4	LRRN1	0
Endothelial cell	LRRN1	0.374297	-1.28499	4.08301	-0.314716	0.752977	0.999727
GABAergic neuron	LRRN1	282.747	-0.12163	0.346282	-0.351245	0.725405	0.999872
Glutamatergic neuron	LRRN1	235.603	-0.327715	0.382787	-0.856129	0.391926	0.871493
OPC	LRRN1	749.622	0.7765	0.287545	2.70045	0.00692462	0.370911
Oligodendrocyte	LRRN1	62.4644	-0.292274	1.41921	-0.205941	0.836837	0.999691
Pericyte	LRRN1	1.05961	1.81645	2.59421	0.700194	0.483806	0.99976
Astrocyte	MFNG	0.108592	-0.0921986	4.08847	-0.0225509	0.982009	0.998802
SC0	MFNG	12.9368	-0.481986	0.614636	-0.784182	0.432933	0.994155
SC1	MFNG	1.59681	-2.44512	1.61325	-1.51565	0.129609	0.999755
SC2	MFNG	0.410632	-0.560013	2.0636	-0.271377	0.786101	0.99992
SC3	MFNG	0.913081	0.0663597	2.13174	0.0311293	0.975166	0.999867
SC4	MFNG	0.243471	-0.714965	4.62111	-0.154717	0.877044	0.999772
Endothelial cell	MFNG	0.925442	-1.73053	1.98745	-0.870729	0.383902	0.999727
GABAergic neuron	MFNG	0.28206	-0.0112264	3.5004	-0.00320717	0.997441	0.999872
Glutamatergic neuron	MFNG	0.320155	-2.97399	2.64254	-1.12543	0.260408	0.871493
OPC	MFNG	0.0468105	0.312092	4.1251	0.0756569	0.939692	0.999475
Oligodendrocyte	MFNG	1.0253	-2.18282	2.13352	-1.02311	0.306258	0.999691
Pericyte	MFNG	0
Astrocyte	NELL2	3.45475	-1.69057	1.45179	-1.16447	0.244232	0.998802
SC0	NELL2	0
SC1	NELL2	0
SC2	NELL2	0
SC3	NELL2	0
SC4	NELL2	0
Endothelial cell	NELL2	0.116651	-1.09121	4.12205	-0.264726	0.791221	0.999727
GABAergic neuron	NELL2	872.701	0.111993	0.327701	0.341754	0.732536	0.999872
Glutamatergic neuron	NELL2	2529.18	-0.312628	0.231188	-1.35227	0.17629	0.871493
OPC	NELL2	56.1489	-0.795079	1.25391	-0.63408	0.526029	0.999475
Oligodendrocyte	NELL2	0.07288	1.27028	4.12298	0.308097	0.758008	0.999691
Pericyte	NELL2	0.525606	1.00009	3.93722	0.254009	0.799488	0.99976
Astrocyte	PLXNA1	6.82338	3.01071	1.08571	2.77302	0.0055538	0.765022
SC0	PLXNA1	14.4156	-1.49348	0.639313	-2.33608	0.0194873	0.555363
SC1	PLXNA1	1.70178	-0.898372	1.69556	-0.52984	0.596223	0.999755
SC2	PLXNA1	0.906363	-0.0204536	1.76217	-0.011607	0.990739	0.99992
SC3	PLXNA1	0.499663	1.70207	3.33052	0.511053	0.609314	0.999867
SC4	PLXNA1	0.777983	-1.99802	3.83811	-0.520574	0.602664	0.999772
Endothelial cell	PLXNA1	0.239501	-0.00465603	4.09074	-0.00113819	0.999092	0.999727
GABAergic neuron	PLXNA1	89.4891	0.332911	0.372207	0.894425	0.371095	0.999872
Glutamatergic neuron	PLXNA1	155.162	1.28276	0.563118	2.27795	0.0227293	0.871493
OPC	PLXNA1	15.9785	0.956607	0.83259	1.14895	0.250575	0.999475
Oligodendrocyte	PLXNA1	17.2316	0.133316	1.42036	0.093861	0.92522	0.999691
Pericyte	PLXNA1	1.20737	2.18906	1.34825	1.62363	0.104454	0.99976
Astrocyte	S100B	52.664	1.25446	0.579123	2.16614	0.0303006	0.998802
SC0	S100B	0.434252	0.49877	4.08736	0.122027	0.902877	0.994155
SC1	S100B	0.0807731	-1.02379	4.1057	-0.249357	0.803084	0.999755
SC2	S100B	0.0164795	-0.17255	4.12058	-0.0418752	0.966598	0.99992
SC3	S100B	0
SC4	S100B	0
Endothelial cell	S100B	1.17234	-0.539868	4.05918	-0.132999	0.894194	0.999727
GABAergic neuron	S100B	12.1097	0.989545	1.91959	0.515499	0.606204	0.999872
Glutamatergic neuron	S100B	1.47514	-3.63497	2.01636	-1.80274	0.0714292	0.871493
OPC	S100B	207.756	0.641373	0.855956	0.749306	0.453673	0.999475
Oligodendrocyte	S100B	1428.53	0.54776	0.637842	0.858771	0.390467	0.999691
Pericyte	S100B	1.25459	0.606339	1.78188	0.340281	0.733645	0.99976
Astrocyte	SEMA3A	74.8141	-0.0134626	0.295265	-0.0455949	0.963633	0.998802
SC0	SEMA3A	0
SC1	SEMA3A	0
SC2	SEMA3A	0
SC3	SEMA3A	0
SC4	SEMA3A	0
Endothelial cell	SEMA3A	0.488504	2.09369	4.03197	0.519271	0.603572	0.999727
GABAergic neuron	SEMA3A	39.9817	1.05938	0.729068	1.45306	0.146208	0.899123
Glutamatergic neuron	SEMA3A	302.146	-2.41914	0.685016	-3.53151	0.000413191	0.230738
OPC	SEMA3A	0.296366	-2.30514	4.05666	-0.568237	0.569874	0.999475
Oligodendrocyte	SEMA3A	7.3247	-1.85369	1.06023	-1.74839	0.0803971	0.999691
Pericyte	SEMA3A	1.30202	1.62543	1.83877	0.883981	0.376706	0.99976
Astrocyte	SIGLEC7	0
SC0	SIGLEC7	7.92991	-1.99414	1.00521	-1.9838	0.0472786	0.859546
SC1	SIGLEC7	0.481794	0.849287	2.53614	0.334874	0.73772	0.999755
SC2	SIGLEC7	0.593286	-0.92528	1.84028	-0.502794	0.615109	0.99992
SC3	SIGLEC7	0.495735	-1.87165	3.68573	-0.507811	0.611586	0.999867
SC4	SIGLEC7	1.12331	1.78612	3.04835	0.585932	0.557921	0.999772
Endothelial cell	SIGLEC7	0
GABAergic neuron	SIGLEC7	0.102014	-0.210489	4.12147	-0.0510714	0.959269	0.999872
Glutamatergic neuron	SIGLEC7	0.0538902	-2.47801	4.07832	-0.607605	0.543449	0.871493
OPC	SIGLEC7	0.0871023	-1.26061	4.1251	-0.305595	0.759913	0.999475
Oligodendrocyte	SIGLEC7	0.0907595	0.811076	4.12352	0.196695	0.844066	0.999691
Pericyte	SIGLEC7	0
Astrocyte	SPP1	0.564626	-1.03871	3.29293	-0.315438	0.752429	0.998802
SC0	SPP1	739.94	-2.17478	0.946751	-2.2971	0.0216131	0.581784
SC1	SPP1	76.3684	-1.72098	1.02112	-1.68539	0.0919127	0.999755
SC2	SPP1	14.5589	-2.47201	1.27392	-1.94047	0.0523229	0.99992
SC3	SPP1	39.4763	-3.0957	1.10113	-2.81139	0.00493273	0.999867
SC4	SPP1	38.6999	-3.28321	1.70876	-1.9214	0.0546815	0.999772
Endothelial cell	SPP1	3.1782	-4.61457	1.24795	-3.69772	0.000217544	0.436943
GABAergic neuron	SPP1	34.1297	-4.9038	1.25708	-3.90096	9.58133e-05	0.0897178
Glutamatergic neuron	SPP1	7.05727	-2.8041	1.53013	-1.83259	0.0668638	0.871493
OPC	SPP1	2.87837	1.11561	1.81994	0.61299	0.539883	0.999475
Oligodendrocyte	SPP1	3253.45	-0.47409	0.370528	-1.2795	0.200722	0.999691
Pericyte	SPP1	2.72944	-0.643253	1.27802	-0.503318	0.614741	0.99976
Astrocyte	TGFA	0.0370979	1.54337	4.09333	0.377045	0.70614	0.998802
SC0	TGFA	33.7743	0.147393	0.464733	0.317156	0.751125	0.994155
SC1	TGFA	3.25992	2.31596	1.22648	1.8883	0.058986	0.999755
SC2	TGFA	1.08284	0.887635	1.27158	0.698056	0.485142	0.99992
SC3	TGFA	0.186652	-0.500963	4.01475	-0.12478	0.900697	0.999867
SC4	TGFA	0.80953	-0.793046	3.81338	-0.207964	0.835257	0.999772
Endothelial cell	TGFA	0.0184617	-0.541197	4.12221	-0.131288	0.895547	0.999727
GABAergic neuron	TGFA	19.8539	0.340011	0.470983	0.721918	0.470345	0.999872
Glutamatergic neuron	TGFA	4.71214	-3.10054	1.64022	-1.89032	0.0587146	0.871493
OPC	TGFA	119.746	0.143535	0.313554	0.457769	0.647118	0.999475
Oligodendrocyte	TGFA	401.231	-0.209532	0.485212	-0.431836	0.66586	0.999691
Pericyte	TGFA	0.0276568	-0.621066	4.12302	-0.150634	0.880264	0.99976
Astrocyte	TGFB2	195.164	-0.390787	0.251183	-1.55579	0.119759	0.998802
SC0	TGFB2	2.57397	-4.14074	1.67628	-2.47019	0.0135041	0.453907
SC1	TGFB2	0.197332	0.0581791	4.08708	0.0142349	0.988643	0.999755
SC2	TGFB2	0.879691	1.8706	2.89482	0.646188	0.518158	0.99992
SC3	TGFB2	0.200336	-1.32582	4.01391	-0.330305	0.741169	0.999867
SC4	TGFB2	0
Endothelial cell	TGFB2	3.47428	1.34524	0.806872	1.66723	0.0954695	0.999727
GABAergic neuron	TGFB2	249.129	0.118539	0.188364	0.629306	0.529149	0.999872
Glutamatergic neuron	TGFB2	26.8173	-1.03556	0.620601	-1.66864	0.0951891	0.871493
OPC	TGFB2	6.35668	-2.04029	1.13234	-1.80183	0.0715723	0.876551
Oligodendrocyte	TGFB2	1.64505	-3.78655	1.76217	-2.1488	0.0316503	0.87689
Pericyte	TGFB2	7.8565	0.0308488	0.634462	0.048622	0.961221	0.99976
Astrocyte	THBS1	0
SC0	THBS1	0.0539932	0.414448	4.08753	0.101393	0.919238	0.994155
SC1	THBS1	0
SC2	THBS1	0.353965	-4.61654	4.02739	-1.14629	0.251676	0.99992
SC3	THBS1	0
SC4	THBS1	0
Endothelial cell	THBS1	0.0743976	-0.758743	4.09644	-0.18522	0.853056	0.999727
GABAergic neuron	THBS1	11.138	-1.26236	0.654273	-1.92941	0.0536799	0.730335
Glutamatergic neuron	THBS1	9.1645	1.66033	1.13922	1.45743	0.144997	0.871493
OPC	THBS1	0.0422741	-0.204327	4.1248	-0.0495362	0.960492	0.999475
Oligodendrocyte	THBS1	0.178776	-0.0973046	4.09158	-0.0237817	0.981027	0.999691
Pericyte	THBS1	2.11964	-1.17126	1.30299	-0.898902	0.368705	0.99976
Astrocyte	TNFSF4	8.56663	0.151592	0.559977	0.270711	0.786613	0.998802
SC0	TNFSF4	0.775431	-2.54446	3.71918	-0.684146	0.493883	0.994155
SC1	TNFSF4	0
SC2	TNFSF4	0
SC3	TNFSF4	0
SC4	TNFSF4	0
Endothelial cell	TNFSF4	0
GABAergic neuron	TNFSF4	30.5743	-0.267345	0.447177	-0.59785	0.54994	0.999872
Glutamatergic neuron	TNFSF4	16.0965	-0.342104	0.669987	-0.510613	0.609622	0.871493
OPC	TNFSF4	2.80085	-0.152126	1.0226	-0.148764	0.88174	0.999475
Oligodendrocyte	TNFSF4	13.7643	0.385655	0.641894	0.600808	0.547968	0.999691
Pericyte	TNFSF4	0.133133	0.287892	4.12069	0.069865	0.944301	0.99976

### Sheet: 2.SC0_receptor_expression
gene	baseMean	log2FC	lfcSE	stat	pvalue	padj
ALCAM	279.937	-2.69636	0.357085	-7.55102	4.31855e-14	2.12084e-10
IGF2R	101.092	-1.55588	0.346313	-4.49271	7.03222e-06	0.00159393
NETO2	19.3239	-5.11089	1.25596	-4.0693	4.71545e-05	0.00668587
ITGAV	199.264	-1.17848	0.31854	-3.69962	0.00021592	0.0200072
PTPRO	35.3276	-1.84504	0.500403	-3.68711	0.000226816	0.0204553
CALCR	21.5119	3.04135	0.830678	3.66129	0.000250953	0.0220077
TLR4	76.971	1.36322	0.393769	3.46197	0.000536236	0.0369462
LRRC4	17.6015	1.58631	0.506048	3.13469	0.00172033	0.0754505
NECTIN2	16.6814	-1.61918	0.596071	-2.71642	0.00659916	0.17426
ADAM17	132.19	-0.541409	0.228307	-2.3714	0.0177207	0.319851
PLXNA1	14.4156	-1.49345	0.637395	-2.34305	0.0191266	0.331131
ACVR1	54.6804	-0.544233	0.295231	-1.84342	0.0652681	0.602126
TGFBR1	484.771	-0.5161	0.291347	-1.77142	0.0764902	0.638949
NRP1	153.496	-0.745916	0.44586	-1.67298	0.0943309	0.684483
LRP1	137.949	-0.494929	0.30306	-1.63311	0.102447	0.703282
EPHB2	59.4699	-0.468581	0.320588	-1.46163	0.143843	0.784802
CD4	87.1719	-0.356999	0.251623	-1.41878	0.155962	0.810794
BMPR2	175.069	-0.337063	0.239177	-1.40926	0.158757	0.815826
ACVR1B	24.2002	-0.620695	0.482253	-1.28707	0.198069	0.867675
TREM2	24.2553	0.512295	0.402307	1.27339	0.202879	0.869405
INSR	31.4282	-0.672059	0.53695	-1.25162	0.210707	0.879419
ITGB3	20.0558	-0.595203	0.479138	-1.24224	0.21415	0.882016
TRAF2	13.933	-0.807642	0.665298	-1.21395	0.224765	0.892098
TYROBP	38.5332	0.373781	0.332035	1.12573	0.260281	0.916045
LILRB2	7.0428	0.787364	0.769877	1.02271	0.306443	0.942947
C19orf38	9.45072	0.65327	0.644522	1.01357	0.310787	0.943576
ITGB1	79.5693	-0.337484	0.358825	-0.940528	0.346947	0.958023
NOTCH1	38.6575	-0.318455	0.337432	-0.943759	0.345293	0.958023
ENG	43.6055	-0.382928	0.410534	-0.932756	0.350946	0.95919
FCGRT	55.4233	0.288298	0.315658	0.913323	0.361073	0.963797
ITGB5	134.639	0.321567	0.356424	0.902203	0.366949	0.965231
CSF3R	173.793	0.275373	0.308473	0.892698	0.372019	0.968367
BMPR1A	153.878	-0.22113	0.254188	-0.869945	0.38433	0.97272
ROBO3	9.21221	0.560188	0.656594	0.853173	0.393564	0.975172
SIGLEC8	40.4287	-0.320417	0.387977	-0.825865	0.408881	0.979012
LRP12	22.1886	-0.380331	0.523398	-0.726657	0.467436	0.986856
SIGLEC10	34.8992	0.256474	0.351735	0.729168	0.465899	0.986856
ITGA5	30.4105	-0.299978	0.431926	-0.694513	0.487361	0.989156
ITGA9	146.689	-0.180583	0.338102	-0.534108	0.593267	0.995841
SORT1	153.009	-0.157067	0.292767	-0.536492	0.591619	0.995841
ACVR2A	49.8997	0.23661	0.449314	0.526603	0.598469	0.996764
LRRC4C	33.1596	-0.565011	2.16172	-0.261371	0.793807	0.998436
PLXNA2	14.2322	0.414113	0.97673	0.423979	0.671581	0.998436
HAVCR1	11.3006	-0.317203	0.928082	-0.341784	0.732514	0.998436
ITGA6	31.2208	0.23412	0.740404	0.316206	0.751846	0.998436
ACVR2B	10.9518	0.220357	0.79228	0.278131	0.780912	0.998436
CD33	19.9379	0.18006	0.53903	0.334045	0.738346	0.998436
CD46	50.7746	0.134066	0.367424	0.364881	0.7152	0.998436
NRP2	97.1435	0.0775523	0.34152	0.22708	0.820361	0.998436
NOTCH2	76.9142	-0.0730703	0.295828	-0.247002	0.804906	0.998436
IL1RAP	136.064	-0.0715216	0.235808	-0.303305	0.761657	0.998436
TGFBR2	374.731	0.0432902	0.18957	0.22836	0.819366	0.998436
CD86	224.911	0.0235613	0.331263	0.0711257	0.943298	0.998436
IGF1R	31.2313	0.0221058	0.697391	0.0316978	0.974713	0.999196
CD47	28.0323	0.0087735	0.458913	0.019118	0.984747	0.999835

### Sheet: 3.SC0_target_expression
gene	baseMean	log2FC	lfcSE	stat	pvalue	padj
ALCAM	279.937	-2.69625	0.356043	-7.5728	3.65254e-14	1.3501e-10
PLAT	19.1583	2.9499	0.529018	5.57618	2.45863e-08	1.23926e-05
CD14	45.3569	1.81474	0.382295	4.74696	2.06496e-06	0.000520416
CXCL12	24.1513	2.97303	0.648469	4.58469	4.54671e-06	0.000884534
NETO2	19.3239	-5.11105	1.25521	-4.07189	4.66341e-05	0.00512005
WNT5A	65.3235	-1.21637	0.319996	-3.8012	0.000143994	0.0118079
HLA-DRA	72.4801	1.31297	0.356541	3.68252	0.000230941	0.015917
CADM1	35.1058	-6.82219	1.92912	-3.53643	0.000405576	0.0228549
ANOS1	189.15	-0.851641	0.250604	-3.39835	0.000677929	0.0329717
CDCP1	21.6591	-1.50623	0.443788	-3.39404	0.000688693	0.033204
ST14	8.5368	-3.84205	1.13706	-3.37892	0.000727716	0.034137
APP	71.7459	-5.04738	1.52475	-3.31031	0.000931923	0.0395942
LILRB4	45.1886	1.26305	0.385478	3.27657	0.00105077	0.0425254
ITM2B	313.901	1.25184	0.389063	3.21759	0.00129273	0.0481045
CD274	12.172	1.96289	0.623007	3.15066	0.00162899	0.057182
ANGPT2	13.2076	2.0486	0.651347	3.14517	0.0016599	0.0575861
LRRC4	17.6015	1.58637	0.506522	3.1319	0.00173679	0.0583878
GPI	12.983	-3.49438	1.11882	-3.12327	0.00178852	0.0599183
VSIG4	113.698	-1.51486	0.493115	-3.07201	0.00212621	0.0674229
APOC1	26.9278	-1.76907	0.576715	-3.06749	0.00215862	0.06781
B2M	87.7306	0.899024	0.301153	2.98528	0.00283322	0.0806238
HLA-DMB	68.8324	0.930107	0.318309	2.92203	0.0034776	0.0925163
SIGLEC9	27.7514	-1.49964	0.52215	-2.87205	0.0040782	0.10278
CALM1	57.3281	-3.69183	1.28958	-2.86281	0.00419903	0.103726
IGF1	42.5666	1.3574	0.473989	2.86379	0.00418612	0.103726
NECTIN2	16.6814	-1.6192	0.596606	-2.71401	0.00664737	0.134523
IL1A	10.2508	2.0541	0.760888	2.6996	0.0069422	0.138208
SEMA4D	132.756	0.906584	0.341801	2.65237	0.00799282	0.153078
IL15	42.593	-1.53353	0.584806	-2.6223	0.0087339	0.160494
FGL1	24.2331	1.9774	0.76198	2.59508	0.00945699	0.170241
HLA-A	27.2131	1.0751	0.421041	2.55344	0.0106664	0.183379
C3	456.794	-0.602534	0.237317	-2.53895	0.0111187	0.18681
SIRPB2	53.439	-0.901014	0.373269	-2.41385	0.015785	0.232766
HMGB1	87.1126	1.11395	0.46327	2.40454	0.0161927	0.236967
ADAM17	132.19	-0.540924	0.231023	-2.34143	0.0192099	0.259779
PLXNA1	14.4156	-1.49348	0.639313	-2.33608	0.0194873	0.261883
COL9A2	14.7311	1.98346	0.855461	2.31859	0.0204173	0.267916
SPP1	739.94	-2.17478	0.946751	-2.2971	0.0216131	0.274117
WNT5B	10.9859	2.20268	0.991522	2.22151	0.0263163	0.307504
LGALS9	61.0541	-0.590095	0.268383	-2.1987	0.0278991	0.31698
PDPN	29.4807	-1.54828	0.707088	-2.18965	0.0285494	0.320579
A2M	352.884	0.613611	0.281475	2.17999	0.0292583	0.325718
LPL	15.3411	-2.30652	1.05968	-2.17662	0.0295088	0.32697
EZR	43.9641	0.892631	0.42398	2.10536	0.0352599	0.360524
MICA	18.5411	1.06052	0.519576	2.04113	0.0412381	0.39185
RPS19	57.5863	0.703994	0.350147	2.01057	0.044371	0.40479
SIGLEC7	7.92991	-1.99414	1.00521	-1.9838	0.0472786	0.417935
CALM2	113.368	0.486429	0.246552	1.97292	0.0485044	0.423516
GRN	22.2166	0.989059	0.508242	1.94604	0.0516497	0.437543
HLA-DRB1	82.6096	0.781055	0.406689	1.92052	0.0547919	0.449731
FAM200A	10.9887	1.4824	0.77384	1.91564	0.0554112	0.452804
JAM2	41.8164	1.11135	0.58627	1.89563	0.058009	0.463779
GAS6	81.6242	-0.54872	0.295253	-1.85848	0.0631013	0.483239
HLA-B	26.4136	0.935117	0.511161	1.8294	0.0673401	0.49566
HLA-DQB1	17.0533	1.53063	0.837917	1.82671	0.0677435	0.497292
DSC2	21.8483	-0.809821	0.448634	-1.80508	0.0710622	0.506433
ITGAL	49.419	-0.750885	0.416329	-1.80359	0.0712962	0.507033
HLA-E	68.5279	0.503937	0.281571	1.78973	0.0734968	0.513536
CTSD	27.7232	-1.40618	0.792025	-1.77542	0.0758279	0.520976
AIMP1	31.5605	0.687242	0.390305	1.76078	0.0782754	0.527657
ITGAM	128.693	0.39167	0.225388	1.73776	0.082253	0.540593
LY86	339.43	0.298723	0.174311	1.71373	0.0865776	0.552591
GNAS	231.608	0.453959	0.265998	1.70662	0.0878918	0.556215
PDGFB	86.7425	0.593498	0.350743	1.69212	0.0906237	0.562799
NRP1	153.496	-0.74592	0.446597	-1.67023	0.094874	0.56868
CD300A	40.2747	-0.556288	0.335009	-1.66052	0.0968105	0.573278
VEGFB	14.5716	1.19605	0.721118	1.6586	0.0971966	0.574527
CD226	70.7981	-0.715983	0.431921	-1.65767	0.0973838	0.575021
CYTL1	27.2693	0.989245	0.600203	1.64818	0.0993147	0.577745
TNFSF13B	61.713	-0.768341	0.47428	-1.62002	0.105229	0.591726
F11R	10.1442	-1.16148	0.718437	-1.61668	0.105947	0.594053
LRIG1	70.7786	0.812612	0.515235	1.57717	0.114757	0.611452
CD58	103.305	-0.397868	0.252916	-1.57313	0.115689	0.611923
KIAA0319L	126.693	-0.330102	0.211337	-1.56197	0.118296	0.616439
C5	17.5028	-0.92566	0.598105	-1.54765	0.121706	0.623945
TNFSF8	19.3853	0.76419	0.493743	1.54775	0.121683	0.623945
MSN	187.876	-0.293874	0.198293	-1.48202	0.138335	0.660556
SPON1	21.5983	-2.12188	1.47333	-1.44019	0.149813	0.68057
VSIR	136.581	0.484799	0.337905	1.43472	0.151367	0.685667
TGFBI	12.0504	-1.04857	0.735433	-1.42578	0.153931	0.692493
IGSF10	13.9099	1.20369	0.854046	1.40939	0.158719	0.698822
TCTN1	17.1893	0.813834	0.575983	1.41295	0.157671	0.698822
EBI3	33.9123	0.606153	0.446288	1.35821	0.174397	0.722138
C1QA	36.5253	0.598879	0.447494	1.33829	0.180801	0.728261
SELPLG	47.6933	0.736489	0.55349	1.33063	0.183311	0.732255
SEMA6D	12.3736	1.70587	1.29987	1.31234	0.189406	0.742725
ABCA1	105.712	-0.599245	0.46566	-1.28687	0.198139	0.756077
SERPINE1	39.8437	-1.91425	1.4902	-1.28456	0.198946	0.756819
PTDSS1	22.046	-0.610208	0.47581	-1.28246	0.199681	0.757531
LRPAP1	18.3395	0.688	0.540643	1.27256	0.203175	0.761847
PTPRC	606.307	-0.236741	0.185902	-1.27348	0.202849	0.761847
HLA-DPB1	58.777	0.38178	0.312912	1.22009	0.222432	0.783659
ADAM10	317.251	0.254517	0.209616	1.21421	0.224669	0.788177
TRAF2	13.933	-0.808168	0.667466	-1.2108	0.225972	0.788734
HLA-C	24.3353	0.659696	0.550263	1.19887	0.230577	0.793978
CD40	12.5828	0.689059	0.586789	1.17429	0.24028	0.799269
TGFB1	117.434	-0.347055	0.299755	-1.1578	0.246947	0.804857
SPN	19.812	-0.57428	0.497602	-1.1541	0.248461	0.806097
TNFSF12	10.6927	-0.820226	0.715103	-1.147	0.25138	0.809046
APOO	8.82485	0.836462	0.733078	1.14103	0.253859	0.810179
DSCAM	480.378	0.47816	0.419186	1.14069	0.254	0.810179
TYROBP	38.5332	0.373766	0.332192	1.12515	0.260526	0.81724
CEACAM21	30.1422	-0.43498	0.402719	-1.08011	0.280095	0.835332
IGSF21	412.968	-0.359019	0.333296	-1.07718	0.2814	0.835508
ANTXR1	14.6795	-0.986782	0.923795	-1.06818	0.285438	0.840163
UXS1	38.2679	0.348752	0.329855	1.05729	0.290381	0.84512
F13A1	38.9315	-1.27946	1.21637	-1.05186	0.292863	0.84665
SERPINA1	13.3997	-0.638621	0.616463	-1.03594	0.300228	0.851325
COL18A1	20.4781	0.546672	0.533242	1.02519	0.305276	0.853426
LILRB2	7.0428	0.787007	0.774195	1.01655	0.309368	0.855785
FGF20	27.6399	0.516758	0.513708	1.00594	0.314446	0.85884
IL16	33.9834	0.489787	0.493328	0.992822	0.320797	0.862616
SIGLEC14	13.417	-0.866577	0.906055	-0.956428	0.338856	0.873593
TG	14.038	0.645942	0.676612	0.954671	0.339744	0.875127
CLEC2D	110.014	-0.269359	0.28437	-0.947212	0.343531	0.876212
PSAP	247.664	0.364875	0.38724	0.942245	0.346067	0.877942
ENG	43.6055	-0.382804	0.411221	-0.930896	0.351908	0.882275
PLTP	8.44584	-1.01282	1.09022	-0.929006	0.352886	0.882374
ITGB1	79.5693	-0.337337	0.363339	-0.928435	0.353182	0.882374
HLA-DRB5	24.6032	0.614997	0.668204	0.920374	0.357377	0.883813
SORL1	1283.38	0.288892	0.315251	0.916386	0.359464	0.884288
RTN4	349.473	-0.188924	0.207583	-0.910112	0.362764	0.887407
PROS1	39.3401	-0.411955	0.457067	-0.901302	0.367428	0.88836
WNT2B	93.1263	-0.724315	0.805298	-0.899438	0.368419	0.888689
YARS1	24.4599	-1.13974	1.33053	-0.856609	0.391661	0.900451
C1QB	84.6908	-0.291146	0.340397	-0.855311	0.392379	0.900451
CKLF	111.568	-0.214651	0.249676	-0.859717	0.389945	0.900451
ALOX5AP	45.0461	-0.292093	0.348743	-0.837558	0.402279	0.906681
ATP1B1	13.8906	0.944833	1.1298	0.836287	0.402994	0.907456
SIGLEC8	40.4287	-0.320417	0.388122	-0.825558	0.409055	0.908941
ITGB2	66.3422	-0.231209	0.293449	-0.7879	0.430755	0.915945
MFNG	12.9368	-0.481986	0.614636	-0.784182	0.432933	0.915973
BTN2A1	34.4035	0.320353	0.412278	0.777033	0.437139	0.915973
GLG1	130.831	-0.15624	0.203539	-0.767618	0.442714	0.916114
PLEKHO2	30.5938	-0.284388	0.373925	-0.760548	0.446927	0.917603
TIMP2	152.836	-0.199615	0.263038	-0.758882	0.447923	0.918027
FAM3C	21.9543	0.356706	0.475358	0.750395	0.453017	0.920899
ZNRF3	17.2071	-0.63433	0.853737	-0.743004	0.457479	0.921177
ICOSLG	19.879	-0.402209	0.5457	-0.737052	0.461091	0.922348
ST6GAL1	1530.06	-0.149275	0.202624	-0.73671	0.461299	0.922348
SARAF	46.178	0.46777	0.659684	0.709082	0.478274	0.925948
NAMPT	28.2284	-0.309742	0.440032	-0.703909	0.48149	0.927689
POMZP3	6.8831	0.626924	0.901918	0.695101	0.486992	0.928133
COL8A2	19.2138	0.338792	0.48945	0.692189	0.488819	0.929205
ADAM28	775.625	0.191705	0.287418	0.666991	0.504778	0.93506
DUSP18	13.8419	-0.484904	0.73888	-0.656268	0.511652	0.93718
APOC2	31.786	-0.299237	0.457793	-0.653653	0.513335	0.937876
SEMA4C	13.1472	0.404503	0.624509	0.647714	0.51717	0.939685
ADAM9	109.228	-0.184419	0.289634	-0.636731	0.5243	0.943276
ICAM1	10.4849	-0.391822	0.644474	-0.607972	0.543206	0.945698
ZP3	12.4368	-0.344936	0.595728	-0.579016	0.562579	0.946077
PTPRM	115.252	-0.246262	0.412882	-0.596448	0.550876	0.946077
RECK	98.6769	0.154446	0.264007	0.585005	0.558544	0.946077
PLB1	58.8188	0.173671	0.30862	0.562734	0.573616	0.947946
ZDHHC5	35.0744	0.201636	0.360272	0.559678	0.575699	0.948061
HLA-DQA1	16.5368	0.35018	0.633748	0.552555	0.580569	0.948533
ITGA9	146.689	-0.180518	0.339548	-0.531643	0.594974	0.951018
COL5A1	11.9858	0.447516	0.85947	0.520688	0.602584	0.951995
MMP14	12.499	-0.377787	0.735398	-0.513718	0.607449	0.953568
TNFSF13	11.4641	-0.39533	0.777534	-0.508441	0.611144	0.9545
LRCH4	11.3568	0.317908	0.625237	0.508461	0.61113	0.9545
PRRG4	12.7111	0.373836	0.746392	0.500858	0.616471	0.95648
PSEN1	88.9229	-0.122469	0.244572	-0.500746	0.61655	0.95648
PDCD1LG2	24.2444	-0.236868	0.519365	-0.456073	0.648337	0.961617
LIPC	47.4441	0.208875	0.455715	0.458346	0.646704	0.961617
HLA-DMA	38.3801	0.179399	0.395483	0.453621	0.650102	0.961617
PLXNA2	14.2322	0.414099	0.976508	0.424061	0.671521	0.963847
EMC1	8.05051	0.521389	1.24233	0.419685	0.674716	0.964338
TNFSF10	20.1201	-0.213193	0.539146	-0.395427	0.692528	0.969019
TSPAN3	33.5002	-0.20039	0.505127	-0.396712	0.69158	0.969019
HGF	24.3354	-0.179725	0.45789	-0.392506	0.694684	0.969019
PECAM1	77.8628	-0.12472	0.316854	-0.39362	0.693862	0.969019
PDGFA	7.92648	0.310766	0.827799	0.375412	0.707354	0.972459
BST2	18.6621	0.203766	0.54957	0.370773	0.710806	0.972514
CEACAM1	10.0388	-0.247099	0.704666	-0.350661	0.725843	0.974912
HAVCR1	11.3006	-0.317374	0.929326	-0.34151	0.73272	0.975476
CD59	14.2782	-0.250502	0.721648	-0.347126	0.728497	0.975476
ARF1	31.9567	-0.204572	0.60218	-0.339719	0.734068	0.975476
HLA-DOA	7.87882	-0.190321	0.671375	-0.28348	0.776809	0.975497
TGFA	33.7743	0.147393	0.464733	0.317156	0.751125	0.975497
APOE	142.686	0.119165	0.402996	0.295698	0.767461	0.975497
PDGFC	182.23	0.105573	0.361524	0.292023	0.770269	0.975497
HLA-F	10.9536	-0.179497	0.638951	-0.280925	0.778768	0.975733
LTBP3	15.196	-0.190522	0.687159	-0.27726	0.78158	0.976616
LRRC4C	33.1596	-0.565011	2.16172	-0.261371	0.793807	0.978821
CD55	14.1197	0.168636	0.648238	0.260145	0.794752	0.978821
CD99	59.8724	-0.069868	0.275619	-0.253494	0.799886	0.979346
IL18	213.054	0.0396442	0.181304	0.218662	0.826913	0.98576
HSP90B1	67.093	0.103324	0.479264	0.215588	0.829309	0.98637
TGOLN2	75.8133	0.06059	0.286901	0.211188	0.832741	0.98681
ENPP1	37.982	-0.123858	0.595796	-0.207887	0.835317	0.987178
CXADR	58.14	-0.0879328	0.421323	-0.208706	0.834678	0.987178
LRIG2	45.0427	0.0575681	0.29068	0.198046	0.843009	0.987179
SIRPA	103.882	0.0517826	0.263382	0.196606	0.844136	0.987179
ARMH4	87.0538	0.0704707	0.402443	0.175107	0.860995	0.989518
CLEC2B	18.1339	-0.0919961	0.615322	-0.149509	0.881152	0.990505
SNX14	127.532	-0.0345436	0.233341	-0.148039	0.882312	0.990505
TNFRSF14	9.29296	0.0923715	0.739536	0.124905	0.900599	0.992259
CLU	36.4571	0.387431	4.08671	0.0948026	0.924472	0.993037
NECTIN3	33.4874	-0.0793117	0.70963	-0.111765	0.91101	0.993037
TSPAN33	14.0643	0.0429372	0.522419	0.0821891	0.934496	0.9948
CD300LF	12.1406	0.0407617	0.581261	0.0701264	0.944093	0.995126
CD86	224.911	0.0235812	0.330568	0.0713352	0.943131	0.995126
COPA	99.9644	-0.0221115	0.331103	-0.0667815	0.946756	0.995126
EDA	183.164	-0.0171949	0.264867	-0.0649191	0.948238	0.995379
CALR	14.5335	0.0554271	0.88914	0.0623379	0.950294	0.995636
ENTPD1	396.116	-0.0150241	0.251933	-0.0596353	0.952446	0.99626
CXCL16	17.8287	0.0108515	0.496059	0.0218754	0.982547	0.997717
CD47	28.0323	0.00832244	0.456022	0.0182501	0.985439	0.998151
NLGN4Y	142.873	-0.00527149	0.2959	-0.0178151	0.985786	0.998151
TREML1	14.2044	-0.00729352	0.524259	-0.013912	0.9889	0.99879
TCTN3	9.06918	-0.0102287	0.89681	-0.0114056	0.9909	0.999327

### Sheet: 4. ligand pathway FGSEA
pathway	pval	padj	log2err	ES	NES	size	leadingEdge
BDNF	0.0200102	0.600305	0.352488	-0.363968	-1.39771	107	ALCAM, PAM, CADM1, APP, IL15, CADM2, TGFB2, PRNP, GAS6, CTSD, S100A4, TNFSF13B, SDC2, COL26A1, TGFB1, TNFSF12, BACE1, VEGFA, CKLF, BACE2, S100A8
THBS1	0.0797342	0.664463	0.204295	0.355645	1.29775	100	CD14, CXCL12, CD274, ANGPT2, LRRC4, IGF1, IL1A, HMGB1, JAM2, LY86, INHBA, EBI3, FGF2, TNF, IL6, CD40, DSCAM, IFNE, CTF1
SPP1	0.104061	0.664463	0.222056	-0.321439	-1.21306	101	ALCAM, WNT5A, ANOS1, IL15, TGFB2, PRNP, GAS6, CTSD, S100A4, TNFSF13B, SDC2, COL26A1, TGFB1, SPN, TNFSF12, BACE1, ENG, LAMA2, CKLF
MFNG	0.190083	0.664463	0.126876	0.31679	1.1592	103	LRRC4, IGF1, HMGB1, JAM2, RARRES1, LY86, IL7, PDGFB, JAG1, CYTL1, EBI3, CLEC11A, FGF2, TNF, SEMA6D, IL6, CD40, DSCAM, DKK2, IFNE, CTF1
PLXNA1	0.192053	0.664463	0.126254	0.311948	1.15418	111	CXCL12, CD274, ANGPT2, LRRC4, IGF1, HMGB1, WNT5B, JAM2, RARRES1, JAG1, CYTL1, EBI3, FGF2, IL6, DSCAM, DKK2
ANGPTL2	0.186869	0.664463	0.161979	-0.302324	-1.1457	102	PAM, WNT5A, CADM1, IL15, CADM2, TGFB2, GAS6, CTSD, S100A4, CD226, CD44, TGFB1, TNFSF12, CD24, IGSF21, VSIG10, ENG, S100A8, IGSF11, ACE
S100B	0.204319	0.664463	0.122108	0.311203	1.14321	107	CXCL12, ANGPT2, LRRC4, IGF1, IL1A, HMGB1, JAM2, IL7, PDGFB, CYTL1, NEO1, EBI3, FGF2, TNF, IL6, CD40, DSCAM
CNTN1	0.215815	0.664463	0.117766	0.308497	1.13364	105	LRRC4, IGF1, IL1A, HMGB1, WNT5B, JAM2, LY86, JAG1, CYTL1, INHBA, EBI3, CLEC11A, FGF2, TNF, IL6, CD40, DSCAM, CTF1
JAG1	0.250831	0.664463	0.108394	0.307105	1.12063	100	CXCL12, LRRC4, IGF1, IL1A, HMGB1, JAM2, LY86, PDGFB, JAG1, INHBA, EBI3, FGF2, TNF, IL6, CD40, DSCAM, IFNE, CTF1
BMP7	0.267003	0.664463	0.132846	-0.280512	-1.0877	113	ALCAM, PAM, APP, TGFB2, GAS6, CTSD, S100A4, ADGRE5, TNFSF13B, TGFB1, SPN, BACE1, VEGFA, ENG, CKLF, BACE2, IGSF11, ACE, GLG1, IL1B, CD82, NAMPT, TNFSF4
TNFSF4	0.315436	0.664463	0.0949752	0.295777	1.07298	98	CD274, LRRC4, IGF1, HMGB1, JAM2, RARRES1, LY86, INHBA, EBI3, FGF2, TNF, IL6, CD40, DSCAM, IFNE, CTF1, CXCL8
DLL3	0.317568	0.664463	0.0949752	0.295595	1.06422	94	LRRC4, IGF1, IL1A, HMGB1, JAM2, LY86, IL7, EBI3, CLEC11A, FGF2, IL6, ADAM10, CD40, DSCAM, DKK2, IFNE, CTF1, COL18A1
TGFB2	0.324937	0.664463	0.118815	-0.278732	-1.06173	103	PAM, CADM1, CADM2, TGFB2, GAS6, CTSD, S100A4, CD44, TGFB1, SPN, BACE1, VEGFA, ENG, CKLF, S100A8, ACE, MFNG, IL1B, CD82, NAMPT, TNFSF4
INHBA	0.324051	0.664463	0.119348	-0.275022	-1.05025	105	ALCAM, WNT5A, APP, IL15, TGFB2, GAS6, S100A4, TNFSF13B, SDC2, COL26A1, ABCA1, TGFB1, TNFSF12, CD24, BACE1, BACE2, S100A8, ACE, NTNG2, GLG1, IL1B, NAMPT
NELL2	0.425743	0.664463	0.0774768	0.276567	1.01161	102	CXCL12, LRRC4, IGF1, IL1A, HMGB1, JAM2, IL7, CYTL1, INHBA, EBI3, FGF2, TNF, IL6, CD40, DSCAM, CTF1
EDIL3	0.438538	0.664463	0.0762797	0.276184	1.0078	100	LRRC4, IGF1, IL1A, HMGB1, JAM2, RARRES1, LY86, JAG1, INHBA, EBI3, FGF2, SELPLG, TNF, IL6, DSCAM, CTF1
CD226	0.455446	0.664463	0.0739901	0.27211	0.995309	102	CXCL12, CD274, IGF1, IL1A, HMGB1, CCL3, JAM2, LY86, IL7, EBI3, FGF2, TNF, IL6, CD40, DSCAM, IFNE, CTF1
IL1A	0.462932	0.664463	0.0730744	0.270419	0.993718	105	CXCL12, LRRC4, IGF1, IL1A, HMGB1, JAM2, CYTL1, INHBA, CCL2, EBI3, CLEC11A, FGF2, TNF, IL6, CD40, DSCAM, IFNE, CTF1, CXCL8
EFNB3	0.475949	0.664463	0.0949752	-0.257751	-0.984302	105	ALCAM, PAM, IL15, TGFB2, S100A4, TNFSF13B, CD44, SDC2, TGFB1, TNFSF12, CD24, BACE1, ENG, S100A8, IGSF11, ACE, MFNG, IL1B, NAMPT, TNFSF4
FGF1	0.490939	0.664463	0.0701132	0.266347	0.978756	105	CXCL12, IGF1, IL1A, HMGB1, HLA-DRB1, LY86, INHBA, CCL2, EBI3, CLEC11A, FGF2, TNF, IL6, CD40, DSCAM, IFNE, CTF1
LRRN1	0.502479	0.664463	0.0691198	0.265097	0.975674	109	IGF1, IL1A, HMGB1, CALM2, JAM2, RARRES1, LY86, INHBA, EBI3, FGF2, TNF, IL6, CD40, DSCAM, CTF1, PSAP, MMP2, PLAU, CD40LG, ANGPTL2, TGFB3, BMP1, IGFBP7, ANG, MST1, LTB, RECK, NODAL, MIF, OSTN, EXOC3-AS1
CD28	0.496678	0.664463	0.0699459	0.265041	0.971253	104	LRRC4, IGF1, IL1A, HMGB1, FAM200A, JAM2, IL7, CYTL1, EBI3, CLEC11A, FGF2, TNF, IL6, CD40, DSCAM, DKK2, CTF1
SIGLEC7	0.515807	0.664463	0.0681513	0.262399	0.967823	110	CP, IGF1, IL1A, SEMA4D, HMGB1, RARRES1, AIMP1, ITGAM, CYTL1, NEO1, EBI3, FGF2, TNF, IL6, CD40, IFNE, CTF1, CTHRC1, SORL1, PLAU, F12, CD40LG, TGFB3, BMP1, IGFBP7, ANG, MST1, LTB, CD38, RECK, DLL1, PLB1, MIF
IGSF21	0.553719	0.664463	0.0643583	0.259523	0.955158	109	IGF1, IL1A, HMGB1, JAM2, LY86, INHBA, NEO1, EBI3, CLEC11A, FGF2, TNF, IL6, CD40, DSCAM, DKK2, CTF1, FGF20, SORL1, WBP1, PLAU, CD40LG, ANGPTL2, TGFB3, BMP1, IGFBP7, ANG, MST1
LFNG	0.549505	0.664463	0.0646485	0.258967	0.947233	102	LRRC4, IGF1, IL1A, HMGB1, JAM2, LY86, PDGFB, NEO1, EBI3, FGF2, TNF, IL6, ADAM10, CD40, DSCAM, IFNE, CTF1, CTHRC1, PLAU, CD40LG, ANGPTL2, CRLF1, TGFB3, BMP1, IGFBP7, MST1
IGF2	0.616529	0.680047	0.0592219	0.252513	0.929358	109	IGF1, IL1A, HMGB1, WNT5B, CALM2, LY86, IL7, PDGFB, CYTL1, INHBA, EBI3, CLEC11A, FGF2, TNF, IL6, CD40, DSCAM
SEMA3A	0.595041	0.680047	0.0609039	0.253352	0.927065	103	LRRC4, IGF1, IL1A, HMGB1, JAM2, RARRES1, IL7, CYTL1, EBI3, FGF2, TNF, SEMA6D, IL6, CD40, DSCAM, IFNE, CTF1
ADM	0.634711	0.680047	0.057853	0.250996	0.923778	109	CXCL12, IGF1, IL1A, HMGB1, CCL3, JAM2, LY86, PDGFB, INHBA, EBI3, FGF2, TNF, IL6, CD40, IFNE, CTF1
TGFA	0.742097	0.767686	0.0509083	0.235115	0.871607	112	ANGPT2, IGF1, IL1A, HMGB1, JAM2, CYTL1, INHBA, EBI3, FGF2, TNF, IL6, CD40, DSCAM, CTF1, CTHRC1, PLAU, HPX, CD40LG, ANGPTL2, TGFB3, BMP1, IGFBP7, ANG, MST1
LRRC4	0.843829	0.843829	0.0643583	-0.22039	-0.846794	108	PAM, IL15, TGFB2, GAS6, CTSD, S100A4, COL26A1, SERPINE1, TGFB1, TNFSF12, BACE1, VEGFA, ENG, PROS1, CKLF, S100A8, ACE, IL1B, NAMPT
